# CRISPR with Transcriptional Readout reveals influenza transcription is modulated by NELF and can precipitate an interferon response

**DOI:** 10.1101/2024.11.14.623683

**Authors:** Alison C. Vicary, Sydney N.Z. Jordan, Marisa Mendes, Sharmada Swaminath, Lennice K. Castro, Justin S. Porter, Kevin D. Vo, Alistair B. Russell

## Abstract

Transcription of interferons upon viral infection is critical for cell-intrinsic innate immunity. This process is influenced by many host and viral factors. To identify host factors that modulate interferon induction within cells infected by influenza A virus, we developed CRISPR with Transcriptional Readout (CRITR-seq). CRITR-seq is a method linking CRISPR guide sequence to activity at a promoter of interest. Employing this method, we find that depletion of the Negative Elongation Factor (NELF) complex increases both flu transcription and interferon expression. We find that the process of flu transcription, both in the presence and absence of viral replication, is a key contributor to interferon induction. Taken together, our findings highlight innate immune ligand concentration as a limiting factor in triggering an interferon response, identify NELF as an important interface with the flu life cycle, and validate CRITR-seq as a tool for genome-wide screens for phenotypes of gene expression.

**Significance Statement:** Nearly every cell in the human body has the ability to detect and respond to viral infection by producing interferons. The timing and magnitude of the interferon response impacts the course of disease, and both hosts and viruses have evolved mechanisms to regulate interferon induction within infected cells. It has previously been challenging to comprehensively search for regulators of interferon expression using selection-based screens. Here we developed a CRISPR screening strategy to measure the effects of gene edits on transcription at a promoter of interest. Applying this method to study interferon transcription during influenza infection, we identified an interface between human and influenza transcription machinery that modulates the viral life cycle and influences the interferon response.
