## Supplementary material for "CRISPR with Transcriptional Readout reveals influenza transcription is modulated by NELF and can precipitate an interferon response": Table S2

id	num	neg|score	neg|p-value	neg|fdr	neg|rank	neg|goodsgrna	neg|lfc	pos|score	pos|p-value	pos|fdr	pos|rank	pos|goodsgrna	pos|lfc
SHFM1	9	1.11E-15	4.98E-06	0.00011	1	9	-0.96327	1	1	1	216	0	-0.96327
SMARCB1	9	5.36E-12	4.98E-06	0.00011	2	9	-0.64656	1	1	1	215	0	-0.64656
ATP6AP1	9	3.32E-11	4.98E-06	0.00011	3	9	-1.0349	1	1	1	214	0	-1.0349
NXF1	9	6.22E-11	4.98E-06	0.00011	4	9	-0.82636	1	1	1	213	0	-0.82636
GNB2L1	9	2.11E-08	4.98E-06	0.00011	5	9	-0.7921	1	1	1	211	0	-0.7921
NXT1	9	1.08E-07	4.98E-06	0.00011	6	6	-0.51678	0.94097	0.91592	1	192	2	-0.51678
CYP4F2	9	1.18E-07	4.98E-06	0.00011	7	4	-0.054907	0.81764	0.79713	1	174	2	-0.054907
ASNA1	9	2.12E-07	4.98E-06	0.00011	8	7	-0.4868	0.94698	0.92354	1	193	2	-0.4868
GLE1	9	7.08E-07	4.98E-06	0.00011	9	9	-0.42754	1	1	1	212	0	-0.42754
COG4	9	2.12E-06	4.98E-06	0.00011	10	6	-0.50702	0.99917	0.99898	1	207	0	-0.50702
GPN3	9	5.08E-06	4.98E-06	0.00011	11	8	-0.59886	0.99994	0.99998	1	209	0	-0.59886
NUPL2	9	1.15E-05	4.98E-06	0.00011	12	8	-0.49732	0.99996	1	1	210	0	-0.49732
CHST13	9	1.41E-05	4.98E-06	0.00011	13	6	-0.18284	0.882	0.86618	1	181	1	-0.18284
RAB6A	9	1.84E-05	4.98E-06	0.00011	14	7	-0.51653	0.96505	0.94981	1	196	1	-0.51653
LSM7	9	8.53E-05	1.49E-05	0.000309	15	8	-0.22279	0.91819	0.89761	1	187	1	-0.22279
IRF3	9	0.00017143	7.47E-05	0.001447	16	6	-0.23987	0.71614	0.6891	1	160	3	-0.23987
TM7SF2	9	0.00020311	9.46E-05	0.001725	17	6	-0.078682	0.98059	0.96134	1	197	1	-0.078682
SRSF10	9	0.00041472	0.00026384	0.004544	18	7	-0.27652	0.99954	0.9997	1	208	0	-0.27652
HOOK3	9	0.00049687	0.00033353	0.005442	19	7	-0.25868	0.41231	0.34872	0.991774	109	2	-0.25868
RDH14	9	0.0010349	0.00053266	0.008256	20	7	-0.12735	0.95201	0.9345	1	194	1	-0.12735
MCMBP	9	0.0014553	0.00075169	0.011096	21	7	-0.14596	0.70107	0.68145	1	156	2	-0.14596
VPS33A	9	0.001792	0.0010404	0.01466	22	5	-0.057985	0.90659	0.88373	1	185	1	-0.057985
MFN1	9	0.0018407	0.0011201	0.015097	23	7	-0.15003	0.99906	0.99852	1	206	0	-0.15003
PIGT	9	0.0048229	0.0041368	0.053434	24	6	-0.14704	0.997	0.98926	1	204	0	-0.14704
EIF3D	9	0.0054513	0.0048238	0.05539	25	6	-0.1634	0.94096	0.91592	1	191	2	-0.1634
SRCRB4D	9	0.0060398	0.0048337	0.05539	26	6	-0.096775	0.6315	0.6129	1	148	2	-0.096775
SESN1	9	0.0066973	0.0048337	0.05539	27	6	-0.10079	0.99276	0.97544	1	201	1	-0.10079
TANGO6	9	0.0068353	0.005003	0.05539	28	6	-0.1082	0.91642	0.89621	1	186	1	-0.1082
KRTAP4-5	9	0.009043	0.0061679	0.065932	29	3	-0.01122	0.57426	0.53735	1	136	4	-0.01122
TM9SF4	9	0.011059	0.0087863	0.090792	30	5	-0.14114	0.58178	0.55037	1	137	3	-0.14114
CCT8	9	0.011999	0.010061	0.100607	31	6	-0.14361	0.92234	0.89912	1	188	2	-0.14361
GNS	9	0.014158	0.012779	0.123794	32	5	-0.15065	0.68552	0.67922	1	153	2	-0.15065
SVOP	9	0.015526	0.014471	0.135943	33	6	-0.1934	0.84822	0.83311	1	178	2	-0.1934
NEDD1	9	0.019884	0.019897	0.1748	34	6	-0.14723	0.69094	0.67922	1	154	2	-0.14723
HOOK1	9	0.020522	0.020853	0.1748	35	6	-0.11006	0.6955	0.67923	1	155	2	-0.11006
PRKRIR	9	0.021508	0.020863	0.1748	36	6	-0.14504	0.99894	0.99841	1	205	0	-0.14504
hsa-mir-4654	9	0.02152	0.020863	0.1748	37	3	0.096439	0.14313	0.091831	0.406724	69	5	0.096439
GTPBP2	9	0.028354	0.030262	0.246873	38	5	-0.080022	0.2452	0.17283	0.637842	84	3	-0.080022
OR8U1	9	0.030421	0.032502	0.258349	39	3	-0.026342	0.67981	0.67684	1	152	3	-0.026342
LTN1	9	0.038278	0.033358	0.258526	40	5	-0.1029	0.98833	0.96822	1	200	1	-0.1029
RLN3	9	0.039526	0.036584	0.276611	41	4	-0.034078	0.37331	0.32195	0.941547	105	2	-0.034078
NASP	9	0.051124	0.04893	0.361148	42	3	0.025538	0.0025342	0.00056252	0.006916	25	4	0.025538
DIRAS3	9	0.053188	0.05123	0.36933	43	3	0.083894	0.17202	0.12041	0.497675	75	5	0.083894
MYH3	9	0.05399	0.053539	0.37721	44	5	-0.080847	0.43994	0.385	1	112	3	-0.080847
hsa-mir-582	9	0.055743	0.056407	0.38858	45	4	-0.00059191	0.55219	0.51504	1	131	4	-0.00059191
LY6H	9	0.06046	0.063217	0.426027	46	2	0.17447	0.024554	0.0087963	0.063415	43	6	0.17447
ZBTB22	9	0.069008	0.07392	0.487556	47	5	-0.059843	0.99587	0.98679	1	202	0	-0.059843
hsa-mir-421	9	0.072552	0.077305	0.499261	48	4	-0.022319	0.93057	0.90215	1	189	2	-0.022319
IMMP1L	9	0.083983	0.094738	0.599364	49	5	-0.064605	0.82635	0.80921	1	176	2	-0.064605
YPEL2	9	0.096893	0.10236	0.63466	50	4	-0.024577	0.36355	0.30716	0.915583	104	4	-0.024577
C1orf210	9	0.10799	0.13396	0.81424	51	3	-0.012209	0.80192	0.77435	1	173	1	-0.012209
TMEM81	9	0.11771	0.14082	0.839476	52	4	-0.046875	0.27355	0.21458	0.75591	88	4	-0.046875
FAM192A	9	0.1338	0.15255	0.855497	53	4	-0.048523	0.57229	0.53735	1	134	3	-0.048523
BRF1	9	0.13624	0.15506	0.855497	54	2	0.15827	0.12731	0.072625	0.351828	63	5	0.15827
ANAPC1	9	0.14143	0.15652	0.855497	55	3	0.048113	0.43347	0.37956	1	111	4	0.048113
RD3L	9	0.14538	0.15814	0.855497	56	4	0.011239	0.22037	0.14971	0.559144	83	4	0.011239
FSD2	9	0.14725	0.15815	0.855497	57	4	0.059532	0.79514	0.76708	1	171	3	0.059532
SH3BGR	9	0.14934	0.16006	0.855497	58	4	0.015581	0.93269	0.90985	1	190	2	0.015581
hsa-mir-1244-3	9	0.15417	0.16694	0.862526	59	4	-0.067248	0.72182	0.69152	1	161	3	-0.067248
APOBEC1	9	0.15461	0.16694	0.862526	60	3	0.0098666	0.95556	0.94252	1	195	2	0.0098666
OR6C65	9	0.16405	0.17808	0.905004	61	4	-0.041582	0.99663	0.98815	1	203	0	-0.041582
CD109	9	0.16825	0.18596	0.915074	62	4	-0.053088	0.60125	0.5796	1	140	3	-0.053088
AGPAT6	9	0.1725	0.18597	0.915074	63	4	-0.041249	0.79212	0.7647	1	170	2	-0.041249
C17orf50	9	0.17668	0.19379	0.937126	64	3	0.019176	0.35407	0.30062	0.904785	103	3	0.019176
CYP39A1	9	0.17984	0.19658	0.937126	65	4	-0.01255	0.52598	0.45341	1	129	3	-0.01255
GOLGB1	9	0.18467	0.19952	0.937126	66	4	-0.045873	0.84268	0.82817	1	177	1	-0.045873
SIM2	9	0.19996	0.22154	1	67	2	0.048625	0.44583	0.385	1	113	3	0.048625
FGD4	9	0.20454	0.22155	1	68	4	-0.051665	0.98826	0.96821	1	199	1	-0.051665
SAMHD1	9	0.20918	0.2319	1	69	4	0.004061	0.79065	0.76469	1	169	3	0.004061
hsa-mir-6792	9	0.22037	0.2552	1	70	4	-0.0042545	0.55299	0.5178	1	132	4	-0.0042545
STK17B	9	0.22239	0.25958	1	71	4	0.079879	0.26012	0.17902	0.645295	86	5	0.079879
hsa-mir-544a	9	0.22526	0.26397	1	72	4	0.064514	0.14239	0.088844	0.405025	68	5	0.064514
BRD8	9	0.22605	0.26397	1	73	3	0.027574	0.60511	0.58411	1	143	4	0.027574
TTC23L	9	0.23177	0.29369	1	74	3	0.29363	0.00092674	0.00026384	0.004244	18	6	0.29363
ABCC9	9	0.23202	0.2937	1	75	4	-0.008977	0.51993	0.44448	1	128	3	-0.008977
ZNF586	9	0.24083	0.30895	1	76	4	-0.01365	0.89736	0.87514	1	184	2	-0.01365
MBD5	9	0.24479	0.31204	1	77	4	-0.062149	0.89137	0.87327	1	182	2	-0.062149
KIAA1009	9	0.24918	0.31524	1	78	3	0.042508	0.47078	0.4009	1	117	4	0.042508
DOCK1	9	0.24977	0.31524	1	79	4	-0.00028175	0.38093	0.32859	0.951987	107	3	-0.00028175
VPS52	9	0.2515	0.31524	1	80	2	0.071278	0.49952	0.43105	1	123	4	0.071278
CECR1	9	0.25277	0.31524	1	81	4	-0.0080816	0.32417	0.26093	0.808904	99	4	-0.0080816
KLHL36	9	0.25464	0.31524	1	82	2	0.30407	1.24E-06	4.98E-06	0.00011	9	7	0.30407
LUC7L	9	0.25624	0.31525	1	83	3	0.084945	0.18361	0.13328	0.522992	79	5	0.084945
TAS2R46	9	0.26881	0.32236	1	84	3	0.087691	0.14658	0.095515	0.411244	72	5	0.087691
GNPNAT1	9	0.28621	0.34061	1	85	3	0.016286	0.54361	0.49612	1	130	3	0.016286
RNASE1	9	0.28779	0.34061	1	86	3	0.12584	0.02118	0.0076912	0.058153	41	6	0.12584
hsa-mir-6887	9	0.31182	0.36218	1	87	3	-0.026744	0.4626	0.39514	1	115	3	-0.026744
SERPINI1	9	0.31922	0.37729	1	88	3	-0.0064128	0.98504	0.96486	1	198	1	-0.0064128
hsa-mir-6824	9	0.32665	0.38061	1	89	3	-0.02457	0.39429	0.33335	0.956833	108	4	-0.02457
RAD17	9	0.33381	0.38061	1	90	3	0.070706	0.074858	0.03745	0.227639	51	4	0.070706
GIMAP2	9	0.35439	0.39553	1	91	2	0.070344	0.072359	0.036116	0.22392	50	6	0.070344
PRSS50	9	0.35533	0.39553	1	92	3	0.0094395	0.21422	0.1497	0.559144	82	4	0.0094395
TBC1D15	9	0.36071	0.39874	1	93	2	0.061848	0.28572	0.2293	0.781854	90	5	0.061848
CAST	9	0.36159	0.39875	1	94	3	-0.0022553	0.6603	0.63522	1	151	3	-0.0022553
TAF8	9	0.36228	0.39875	1	95	3	-0.027879	0.65678	0.63521	1	150	3	-0.027879
CCDC181	9	0.36285	0.39875	1	96	3	0.00087379	0.76745	0.72401	1	167	3	0.00087379
MRPL22	9	0.37667	0.42274	1	97	3	0.09029	0.064557	0.032492	0.214309	47	6	0.09029
OARD1	9	0.40301	0.4585	1	98	2	0.07665	0.29057	0.2376	0.791059	93	5	0.07665
MAP3K19	9	0.40562	0.4585	1	99	3	-0.017862	0.60539	0.58411	1	144	2	-0.017862
H1F0	9	0.40766	0.45851	1	100	2	-0.026602	0.73848	0.70227	1	163	3	-0.026602
ASCC3	9	0.43078	0.48295	1	101	3	-0.045681	0.75552	0.71493	1	165	2	-0.045681
RFESD	9	0.4358	0.49492	1	102	3	0.00065558	0.73586	0.69938	1	162	3	0.00065558
NR1H2	9	0.44332	0.50783	1	103	3	0.0078021	0.13951	0.085369	0.394993	67	4	0.0078021
RAP1GAP	9	0.44708	0.51278	1	104	3	0.019884	0.85471	0.83888	1	179	2	0.019884
CACYBP	9	0.45341	0.5164	1	105	2	0.13016	0.068134	0.034394	0.222126	48	6	0.13016
DHFR	9	0.46409	0.52616	1	106	2	0.048013	0.60462	0.58411	1	142	4	0.048013
FBN3	9	0.46829	0.53168	1	107	3	0.0073357	0.6145	0.60247	1	146	3	0.0073357
TRAF3	9	0.48113	0.54649	1	108	2	0.040718	0.61529	0.60464	1	147	4	0.040718
CTAGE4	9	0.50758	0.57421	1	109	1	0.27283	0.0027228	0.00064217	0.00711	28	8	0.27283
ZNF76	9	0.51993	0.58689	1	110	3	0.032683	0.55467	0.51781	1	133	3	0.032683
TDO2	9	0.52252	0.5869	1	111	2	-0.023398	0.60327	0.58411	1	141	3	-0.023398
LINGO2	9	0.53242	0.59631	1	112	2	0.054956	0.35	0.29438	0.894683	102	5	0.054956
RGS5	9	0.55101	0.59632	1	113	1	0.093674	0.022643	0.0082587	0.060957	42	7	0.093674
STX18	9	0.56084	0.59632	1	114	2	0.08479	0.28765	0.23203	0.781854	92	5	0.08479
hsa-mir-6500	9	0.56284	0.59632	1	115	2	-0.013775	0.65579	0.63521	1	149	3	-0.013775
hsa-mir-581	9	0.57237	0.61297	1	116	1	0.036435	0.28663	0.23202	0.781854	91	4	0.036435
CLASP2	9	0.58734	0.61667	1	117	2	0.11209	0.095626	0.050274	0.283361	55	5	0.11209
TRAF5	9	0.59464	0.61668	1	118	2	0.055604	0.21386	0.1497	0.559144	81	4	0.055604
ARHGEF3	9	0.60005	0.62049	1	119	1	0.12904	0.082499	0.043255	0.252999	53	6	0.12904
hsa-mir-4744	9	0.62032	0.64132	1	120	2	0.023648	0.45508	0.38501	1	114	4	0.023648
TTC3	9	0.62282	0.65151	1	121	2	-0.023938	0.59494	0.57548	1	139	4	-0.023938
CAPN3	9	0.64747	0.67208	1	122	1	0.076124	0.1045	0.058886	0.318764	57	6	0.076124
GRPR	9	0.65678	0.67209	1	123	2	-0.0071265	0.70942	0.68659	1	158	3	-0.0071265
MFAP5	9	0.66147	0.67209	1	124	2	0.064292	0.27708	0.21838	0.760664	89	5	0.064292
SYK	9	0.66496	0.68066	1	125	2	-0.00025356	0.7998	0.76939	1	172	3	-0.00025356
PKD1L1	9	0.66774	0.68067	1	126	1	0.042314	0.37359	0.32195	0.941547	106	4	0.042314
IL4R	9	0.67227	0.6842	1	127	1	0.082141	0.17681	0.12579	0.506433	77	5	0.082141
TMEM108	9	0.67376	0.68421	1	128	1	0.050612	0.31855	0.25158	0.804012	97	5	0.050612
TLR10	9	0.69314	0.70407	1	129	2	-0.023253	0.8944	0.87328	1	183	2	-0.023253
TRIM60	9	0.69858	0.70871	1	130	2	0.050251	0.51863	0.44448	1	127	4	0.050251
ZNF26	9	0.70396	0.72084	1	131	2	0.04812	0.50622	0.43654	1	125	4	0.04812
GFRA1	9	0.70609	0.72085	1	132	2	0.074767	0.15649	0.10776	0.451431	74	5	0.074767
PSMD11	9	0.71329	0.73309	1	133	1	0.084201	0.14372	0.091841	0.406724	70	6	0.084201
IL23R	9	0.71462	0.73687	1	134	1	0.086476	0.12777	0.072635	0.351828	64	6	0.086476
TMEM110	9	0.71764	0.73688	1	135	2	-0.0052225	0.71033	0.68659	1	159	2	-0.0052225
CSNK2A1	9	0.7197	0.74083	1	136	2	0.019152	0.70262	0.6838	1	157	3	0.019152
PLA2G2A	9	0.7314	0.75591	1	137	1	0.10857	0.11295	0.062371	0.322248	60	6	0.10857
XRRA1	9	0.73188	0.75591	1	138	2	0.028971	0.15581	0.10775	0.451431	73	3	0.028971
IL2	9	0.73685	0.76791	1	139	2	-0.0355	0.4923	0.42761	1	122	2	-0.0355
SFMBT1	9	0.73762	0.76791	1	140	2	0.0079191	0.82631	0.80921	1	175	3	0.0079191
ANKFN1	9	0.74077	0.77205	1	141	2	0.02084	0.50964	0.44179	1	126	3	0.02084
SAP30BP	9	0.74371	0.77925	1	142	1	0.052754	0.19593	0.13982	0.541802	80	4	0.052754
HRC	9	0.74491	0.77926	1	143	1	0.21651	7.46E-05	4.98E-06	0.00011	12	7	0.21651
ORAI1	9	0.76621	0.8125	1	144	2	0.036325	0.32614	0.26094	0.808904	100	4	0.036325
hsa-mir-8066	9	0.76711	0.8125	1	145	2	0.077777	0.48127	0.4198	1	120	4	0.077777
KLHL3	9	0.77123	0.82114	1	146	1	0.082146	0.036988	0.016015	0.11283	44	7	0.082146
TXNL4B	9	0.77339	0.82114	1	147	2	0.077167	0.096916	0.052663	0.291529	56	6	0.077167
OR4C16	9	0.78214	0.82536	1	148	2	0.029332	0.75366	0.7124	1	164	3	0.029332
hsa-mir-296	9	0.78558	0.83053	1	149	2	0.03902	0.61338	0.59785	1	145	3	0.03902
DCDC2	9	0.78809	0.83053	1	150	2	0.056769	0.31424	0.25157	0.804012	96	4	0.056769
OR2L8	9	0.78897	0.83053	1	151	2	0.065291	0.10606	0.059901	0.318764	58	5	0.065291
MTOR	9	0.7891	0.83053	1	152	1	0.14185	0.011306	0.0041368	0.03466	37	7	0.14185
ANO4	9	0.79511	0.83302	1	153	1	0.10045	0.13255	0.076319	0.363984	65	6	0.10045
RAD9A	9	0.81404	0.8359	1	154	1	0.17837	0.0018814	0.00049283	0.006643	23	7	0.17837
BCL10	9	0.81764	0.83871	1	155	1	0.017912	0.58844	0.56309	1	138	4	0.017912
MED12	9	0.82805	0.84154	1	156	1	0.1574	0.0080536	0.0030914	0.027381	35	6	0.1574
TM9SF2	9	0.83713	0.84719	1	157	1	0.18289	0.0069357	0.0024841	0.023335	33	7	0.18289
C11orf82	9	0.83873	0.84719	1	158	1	-0.015221	0.4658	0.39804	1	116	3	-0.015221
SERPINB3	9	0.85475	0.84985	1	159	1	0.053643	0.47331	0.4009	1	119	4	0.053643
TP53I13	9	0.86462	0.84986	1	160	1	0.050193	0.27307	0.21457	0.75591	87	5	0.050193
LRRC55	9	0.87	0.85811	1	161	1	0.1001	0.14564	0.095505	0.411244	71	6	0.1001
HPRT1	9	0.88078	0.8609	1	162	1	0.086842	0.10943	0.060668	0.318764	59	5	0.086842
ERMARD	9	0.8826	0.86383	1	163	1	0.042799	0.33659	0.27829	0.854159	101	4	0.042799
BACH1	9	0.88733	0.87439	1	164	1	0.03893	0.11914	0.066194	0.330969	62	4	0.03893
ISOC1	9	0.89411	0.87439	1	165	1	0.059036	0.29349	0.23987	0.791059	94	5	0.059036
SCYL1	9	0.89896	0.8744	1	166	1	0.078936	0.1809	0.13025	0.517668	78	5	0.078936
RDM1	9	0.90053	0.8744	1	167	1	0.11052	0.090607	0.047386	0.272034	54	6	0.11052
GNPDA1	9	0.90105	0.8744	1	168	1	-0.0041174	0.87858	0.86281	1	180	2	-0.0041174
NKX1-2	9	0.91325	0.88001	1	169	1	0.051581	0.11701	0.065487	0.330969	61	5	0.051581
ZNF573	9	0.91597	0.88002	1	170	1	0.0084169	0.76461	0.72154	1	166	2	0.0084169
HIST1H3A	9	0.92809	0.89619	1	171	1	0.16648	0.0059769	0.0017871	0.017871	31	6	0.16648
hsa-mir-573	9	0.93115	0.90407	1	172	1	0.051458	0.47104	0.4009	1	118	4	0.051458
RDH11	9	0.9403	0.91746	1	173	1	0.034122	0.57345	0.53735	1	135	3	0.034122
COL10A1	9	0.94063	0.91746	1	174	1	-0.03349	0.50543	0.43653	1	124	2	-0.03349
KIF4A	9	0.94161	0.91746	1	175	1	0.11613	0.016138	0.0058094	0.046178	38	7	0.11613
BTK	9	0.94384	0.92267	1	176	1	0.05828	0.078292	0.040278	0.240118	52	5	0.05828
KRT86	9	0.95007	0.93589	1	177	1	0.023208	0.48241	0.41981	1	121	4	0.023208
AP2S1	9	0.95119	0.9359	1	178	1	0.36057	0.00013682	4.98E-06	0.00011	14	8	0.36057
TTC40	9	0.95362	0.93853	1	179	1	0.13953	0.0064945	0.0021854	0.021171	32	6	0.13953
PPP1R3B	9	0.95388	0.93853	1	180	1	0.070744	0.1725	0.12252	0.499736	76	5	0.070744
LPAR2	9	0.95669	0.93854	1	181	1	0.043841	0.29572	0.24264	0.791764	95	4	0.043841
GSDMB	9	0.95934	0.94113	1	182	0	0.051447	0.32112	0.25568	0.808784	98	4	0.051447
CD9	9	0.95958	0.94113	1	183	0	0.1139	0.008452	0.0033303	0.028678	36	6	0.1139
RBBP4	9	0.96118	0.94597	1	184	0	0.98794	1.33E-09	4.98E-06	0.00011	5	7	0.98794
TDG	9	0.96705	0.95495	1	185	0	0.12414	0.07151	0.036106	0.22392	49	6	0.12414
MICU3	9	0.97294	0.96522	1	186	0	0.043965	0.78076	0.74564	1	168	3	0.043965
hsa-mir-4692	9	0.97375	0.96523	1	187	0	0.19251	0.0036364	0.00092095	0.009845	29	8	0.19251
ALKBH4	9	0.98542	0.98176	1	188	0	0.15258	0.039475	0.018115	0.124794	45	6	0.15258
HEPACAM2	9	0.98552	0.98176	1	189	0	0.095758	0.020707	0.0074223	0.057523	40	7	0.095758
LENG8	9	0.98695	0.98427	1	190	0	0.17566	0.00096038	0.0002738	0.004244	19	8	0.17566
FAM63A	9	0.98704	0.98427	1	191	0	0.24472	0.0025261	0.00056252	0.006916	24	7	0.24472
KLRC2	9	0.9877	0.98512	1	192	0	0.042954	0.4231	0.3693	1	110	4	0.042954
NAIP	9	0.99006	0.989	1	193	0	0.091646	0.13806	0.085359	0.394993	66	6	0.091646
MTPAP	9	0.9902	0.98901	1	194	0	0.14029	0.0039662	0.00098068	0.010134	30	8	0.14029
FGF7	9	0.99115	0.98963	1	195	0	0.066265	0.24817	0.17654	0.643845	85	5	0.066265
IRX2	9	0.99348	0.99336	1	196	0	0.13844	0.0075869	0.0027828	0.025372	34	8	0.13844
FAHD2A	9	0.99384	0.99418	1	197	0	0.094548	0.016375	0.0058094	0.046178	39	7	0.094548
SUSD1	9	0.99504	0.99569	1	198	0	0.12486	0.043867	0.02397	0.161534	46	5	0.12486
WTIP	9	0.99522	0.99591	1	199	0	0.20274	0.0025904	0.00060235	0.006916	27	7	0.20274
COMMD4	9	0.99525	0.99591	1	200	0	0.15786	0.0018286	0.00048288	0.006643	22	8	0.15786
THTPA	9	0.99611	0.9974	1	201	0	0.24467	6.88E-07	4.98E-06	0.00011	6	8	0.24467
ATP8B2	9	0.99713	0.99868	1	202	0	0.21471	0.0013241	0.00035344	0.005218	21	6	0.21471
NOL12	9	0.99757	0.99906	1	203	0	0.16622	0.0025826	0.00060235	0.006916	26	8	0.16622
MED19	9	0.99773	0.99914	1	204	0	0.17791	0.00043823	0.00010454	0.002025	16	8	0.17791
MUC1	9	0.99849	0.99961	1	205	0	0.25293	0.00098163	0.0002738	0.004244	20	8	0.25293
EXOSC5	9	0.99852	0.99962	1	206	0	0.33764	1.01E-05	4.98E-06	0.00011	11	8	0.33764
OR2T33	9	0.99853	0.99962	1	207	0	0.3262	2.33E-06	4.98E-06	0.00011	10	8	0.3262
TFRC	9	0.99931	0.99985	1	208	0	0.25938	0.00063713	0.00021406	0.003903	17	8	0.25938
PLEKHA4	9	0.99982	1	1	209	0	0.18168	0.00012088	4.98E-06	0.00011	13	9	0.18168
SMIM13	9	0.99983	1	1	210	0	0.15099	0.00016809	1.49E-05	0.000309	15	9	0.15099
EXOSC7	9	1	1	1	211	0	0.38598	1.22E-06	4.98E-06	0.00011	8	9	0.38598
MLX	9	1	1	1	212	0	0.28432	7.06E-07	4.98E-06	0.00011	7	9	0.28432
NELFA	9	1	1	1	213	0	1.305	7.10E-14	4.98E-06	0.00011	3	9	1.305
DPY30	9	1	1	1	214	0	0.64996	6.18E-12	4.98E-06	0.00011	4	9	0.64996
NELFCD	9	1	1	1	215	0	1.6851	6.76E-20	4.98E-06	0.00011	1	9	1.6851
NELFB	9	1	1	1	216	0	1.7351	4.80E-18	4.98E-06	0.00011	2	9	1.7351
