## Supplementary material for "CRISPR with Transcriptional Readout reveals influenza transcription is modulated by NELF and can precipitate an interferon response": Table S3

### Sheet: Proviral genes
Gene (list from from Li, et al. 2020; doi: https://doi.org/10.1038/s41467-019-13965-x)
AARS
ACTB
AFG3L2
ALG2
ANKLE2
ATP6AP1
ATP6AP2
ATP6V0B
ATP6V0C
ATP6V0D1
ATP6V1A
ATP6V1B2
ATP6V1C1
ATP6V1D
ATP6V1E1
ATP6V1F
ATP6V1G1
ATP6V1H
BET1
BRF2
CCDC115
CCT4
CDK1
CHMP6
CMTR1
COG1
COG2
COG3
COG4
COG8
COPA
COPG1
CSE1L
DAD1
DBR1
DPAGT1
DYRK1A
EEF2
EIF2B4
ENY2
EXOC2
EXOC3
EXOC4
FAM25A
GGPS1
GOSR2
HAUS8
MBTPS1
MCM3AP
MYH9
NCBP2
NSF
NUDT21
NUP153
NUP85
NXF1
PAXBP1
PCID2
PKD1
PLA2G10
PLLP
POLE2
POLR3A
POLR3H
POP7
PREB
RABGGTA
RABGGTB
RARS2
RCC1
RNASEK
RPL6
RPLP0
RPN1
RPN2
RRP12
SARS
SART3
SCAP
SCFD1
SCRT1
SEC13
SEC16A
SEZ6L
SFPQ
SFSWAP
SLC26A10
SLC35A1
SLC39A7
SMARCB1
SNX18
SOCS3
SPCS3
SRP14
SRP19
SRP54
SRP9
SRPRB
SRRT
SYS1
TBP
TMEM199
TMEM258
TMEM38A
TOP2A
TPR
TRAPPC1
TRAPPC11
TRAPPC3
TRAPPC4
TRAPPC5
TRAPPC8
TTC27
TUBGCP2
TWISTNB
VHL
VPS13D
VPS54
WDR7
YKT6
ZSCAN20

### Sheet: Early genes
Gene	Predicted role from Li, et al.	Early category
CHMP6	endocytosis	entry
CCDC115	retrograde transport (COP-I)	entry
COPA	retrograde transport (COP-I)	entry
COPG1	retrograde transport (COP-I)	entry
GGPS1	retrograde transport (COP-I)	entry
RABGGTA	retrograde transport (COP-I)	entry
RABGGTB	retrograde transport (COP-I)	entry
TMEM199	retrograde transport (COP-I)	entry
VPS54	retrograde transport (COP-I)	entry
SLC35A1	sialic acid production	entry
ATP6AP1	V-type ATPase	entry
ATP6AP2	V-type ATPase	entry
ATP6V0B	V-type ATPase	entry
ATP6V0C	V-type ATPase	entry
ATP6V0D1	V-type ATPase	entry
ATP6V1A	V-type ATPase	entry
ATP6V1B2	V-type ATPase	entry
ATP6V1C1	V-type ATPase	entry
ATP6V1D	V-type ATPase	entry
ATP6V1E1	V-type ATPase	entry
ATP6V1F	V-type ATPase	entry
ATP6V1G1	V-type ATPase	entry
ATP6V1H	V-type ATPase	entry
WDR7	V-type ATPase assembly	entry

### Sheet: RIG-I pathway genes
Gene	Core?
RIPLET	Yes
RIG-I	Yes
MAVS	Yes
NEMO	Yes
IRF3	Yes
IRF7	Yes
PHB2	No
PUM2	No
ANKRD17	No
LSM14A	No
GLTSCR2	No
BIRC2	No
BIRC3	No
USP17L2	No
OAS3	No
PHB	No
RNF125	No
DDX60	No
NPLOC4	No
GPATCH3	No
SEC14L1	No
C1QBP	No
UFD1L	No
TRIM25	No
DHX58	No
NLRX1	No
CLPB	No
ZCCHC3	No
OASL	No
TRIM15	No
PUM1	No
USP15	No
TRAF3	No
TANK	No
AZI2	No
TBKBP1	No
IKBKE	No
