## Supplementary material for "CRISPR with Transcriptional Readout reveals influenza transcription is modulated by NELF and can precipitate an interferon response": Table S4

Name	Source	Identifier	Target Sequence
Alt-R CRISPR-Cas9 crRNA targeting RIG-I	Integrated DNA Technologies	Hs.Cas9.DDX58.1.AA	GGATTATATCCGGAAGACCC
Alt-R CRISPR-Cas9 crRNA targeting NELFA	Integrated DNA Technologies	Hs.Cas9.NELFA.1.AA	ACGGATGTTGTCGATGACCG
Alt-R CRISPR-Cas9 crRNA targeting NELFB	Integrated DNA Technologies	Hs.Cas9.NELFB.1.AA	CGTCCCGTGCAGGTCCAAGA
Alt-R CRISPR-Cas9 crRNA targeting NELFCD	Integrated DNA Technologies	Hs.Cas9.NELFCD.1.AA	TCATGGACGAGGACTACTAC
Alt-R CRISPR-Cas9 non-targeting crRNA	Integrated DNA Technologies	N/A	GTAGGCGCGCCGCTCTCTAC	From GeCKO libraries: HGLibA_64387 and HGLibB_57032
