## Supplementary material for "CRISPR with Transcriptional Readout reveals influenza transcription is modulated by NELF and can precipitate an interferon response": Table S5

Name	Sequence (5' --> 3')	Purpose	Notes
GeCKO_gRNA_F	ttGTGGAAAGGACGAAACAC	cloning gRNAs out of GeCKO library to insert into CRITR-seq vector
GeCKO_gRNA_R	aagttgataacggactagcc	cloning gRNAs out of GeCKO library to insert into CRITR-seq vector
CRITRseq_backbone_F	ggctagtccgttatcaactt	amplifying CRITR-seq backbone to insert gRNAs
CRITRseq_backbone_R	gtgtttcgtcctttccacaa	amplifying CRITR-seq backbone to insert gRNAs
Amplicon_Step1_F	gtacaaaatacgtgacgtagaaag	amplifying region of CRITR-seq vector in gDNA or mRNA containing the gRNA sequence (1st PCR)
IFN_seq_qPCR_F	CTTGCTATTTCTAGCTCTAAAAC	amplifying region of CRITR-seq vector in gDNA or mRNA containing the gRNA sequence (1st PCR)
IFNSeq_gRNA_Adapt_F	TCGTCGGCAGCGTCAGATGTGTATAAGAGACAGtcaggtacaaaatacgtgacgtag	amplifying region of CRITR-seq vector in gDNA or mRNA containing the gRNA sequence, adding partial Illumina adapters (2nd PCR)
IFNSeq_gRNA_Adapt_R	GTCTCGTGGGCTCGGAGATGTGTATAAGAGACAGCTTGCTATTTCTAGCTCTAAAAC	amplifying region of CRITR-seq vector in gDNA or mRNA containing the gRNA sequence, adding partial Illumina adapters (2nd PCR)
IFNL1_F	GCCTGTATCCAGCCTCAGCC	qPCR
IFNL1_R	GAGGAGGCGGAAGAGGTTGAAG	qPCR
IFNB1_F	aaactcatgagcagtctgca	qPCR
IFNB1_R	aggagatcttcagtttcggagg	qPCR
L32_F	AGCTCCCAAAAATAGACGCAC	qPCR
L32_R	TTCATAGCAGTAGGCACAAAGG	qPCR
NELFB_F	GCTCTCTGTCCTGCACAACT	qPCR
NELFB_R	AACTGCAGCACCATGTCGTA	qPCR
HA_F	GGCCCAACCACACATTCAAC	qPCR
HA_R	GCTCATCACTGCTAGACGGG	qPCR
PA_F	GCCACAACTATCTCAATGCATGTG	qPCR
PA_R	ATTGAGGAGTGCCTGATTAATGATCC	qPCR
Template-switching oligo (TSO)	Biotin-AAGCAGTGGTATCAACGCAGAGTACATrNrG+G	5' RACE	containing mixed ribonucleotides at the 3rd from final position, a locked nucleic acid at the final position, and a 5’ biotin modification to prevent spurious additional concatemerization
TSO-specific amplification primer	AAGCAGTGGTATCAACGCAGAGT	5' RACE	amplification of 5' ends of flu mRNA, PCR 1
PB2rnd1UP	GTCCCTGCTCATTTCTCTCAG	5' RACE	amplification of 5' ends of flu mRNA, PCR 1; segment-specific mRNA primer
PB1rnd1UP	TCATTGTCTTCTGGCAGTGG	5' RACE	amplification of 5' ends of flu mRNA, PCR 1; segment-specific mRNA primer
PArnd1UP	CTGTGCTTCAAAAGTGCATTTGG	5' RACE	amplification of 5' ends of flu mRNA, PCR 1; segment-specific mRNA primer
HArnd1UP	TTACATAGTTTCCCGTTGTGGC	5' RACE	amplification of 5' ends of flu mRNA, PCR 1; segment-specific mRNA primer
NPrnd1UP	TCGTCAAAAGCAGAGAGCAC	5' RACE	amplification of 5' ends of flu mRNA, PCR 1; segment-specific mRNA primer
NArnd1UP	GATGGGACAAAGAGATGAATTGC	5' RACE	amplification of 5' ends of flu mRNA, PCR 1; segment-specific mRNA primer
Mrnd1UP	TTTGGACAAAGCGTCTACGC	5' RACE	amplification of 5' ends of flu mRNA, PCR 1; segment-specific mRNA primer
NSrnd1UP	TGCCTCATCAGATTCTTCCTTC	5' RACE	amplification of 5' ends of flu mRNA, PCR 1; segment-specific mRNA primer
Common TSO partial adapter	GTCTCGTGGGCTCGGAGATGTGTATAAGAGACAGAAGCAGTGGTATCAACGCAGAGT	5' RACE	amplification of 5' ends of flu mRNA, PCR 2 to add partial Illumina adapters
PB2rnd2UP	TCGTCGGCAGCGTCAGATGTGTATAAGAGACAGCCATTTCATCCTAAGTGCTGGG	5' RACE	amplification of 5' ends of flu mRNA, PCR 2; segment-specific mRNA primers with partial Illumina adapters
PB1rnd2UP	TCGTCGGCAGCGTCAGATGTGTATAAGAGACAGTCTGAGTACTGATGTGTCCTGTT	5' RACE	amplification of 5' ends of flu mRNA, PCR 2; segment-specific mRNA primers with partial Illumina adapters
PArnd2UP	TCGTCGGCAGCGTCAGATGTGTATAAGAGACAGTCTGAATACATGAAGCACACTTCC	5' RACE	amplification of 5' ends of flu mRNA, PCR 2; segment-specific mRNA primers with partial Illumina adapters
HArnd2UP	TCGTCGGCAGCGTCAGATGTGTATAAGAGACAGTTAACAGAATGTGTCACTGC	5' RACE	amplification of 5' ends of flu mRNA, PCR 2; segment-specific mRNA primers with partial Illumina adapters
NPrnd2UP	TCGTCGGCAGCGTCAGATGTGTATAAGAGACAGGTGCACATTTGGATGTAGAATCG	5' RACE	amplification of 5' ends of flu mRNA, PCR 2; segment-specific mRNA primers with partial Illumina adapters
NArnd2UP	TCGTCGGCAGCGTCAGATGTGTATAAGAGACAGGCCTTGGTTGCATATTCCAG	5' RACE	amplification of 5' ends of flu mRNA, PCR 2; segment-specific mRNA primers with partial Illumina adapters
Mrnd2UP	TCGTCGGCAGCGTCAGATGTGTATAAGAGACAGCCATTCCATGAGAACCTCAAG	5' RACE	amplification of 5' ends of flu mRNA, PCR 2; segment-specific mRNA primers with partial Illumina adapters
NSrnd2UP	TCGTCGGCAGCGTCAGATGTGTATAAGAGACAGAGTGCTGCCTCTTCCTCTTA	5' RACE	amplification of 5' ends of flu mRNA, PCR 2; segment-specific mRNA primers with partial Illumina adapters
CSNK2B_F	TGAGCAGGTCCCTCACTATC	qPCR
CSNK2B_R	GTAGCGGGCGTGGATCAAT	qPCR
GeCKO_gRNA_GSP	tggctaagatctacag	To capture reporter RNA at a higher efficiency in reverse-transcription used for primary data presented in this manuscript
IFNSeq_gRNA_Adapt_V2_F	TCGTCGGCAGCGTCAGATGTGTATAAGAGACAG cttgaaagtatttcgatttcttgg	used immediately after cDNA generation to generate adapter-ready sequencing products. used for RNA in the data presented in this manuscript
IFNSeq_gRNA_Adapt_V2_R	GTCTCGTGGGCTCGGAGATGTGTATAAGAGACAG tcattggtcttaaaggtacc	used immediately after cDNA generation to generate adapter-ready sequencing products. used for RNA in the data presented in this manuscript
ORF1b_F	TGATGATGSNGTTGTNTGYTAYAA	qPCR
ORF1b_R	GCATWGTRTGYTGNGARCARAATTC	qPCR
PB1qPCRallF	CCGTCTGAGCTCTTCAATGG	qPCR	described fully in Mendes and Russell, 2021, used to measure all PB1 molecules
PB1qPCRallR	GATGCACGAATTGATTTCGAATCTG	qPCR	described fully in Mendes and Russell, 2021, used to measure all PB1 molecules
PB1qPCRDIF	CTGGAAACCATAGCCTCCAC	qPCR	described fully in Mendes and Russell, 2021, used to measure DelVG PB1 molecules
PB1qPCRDIR	AGGACACATCAGTACTCAGAAAGG	qPCR	described fully in Mendes and Russell, 2021, used to measure DelVG PB1 molecules
PB2qPCRallF	GACACTAATTGATGGCCATCCG	qPCR	described fully in Mendes and Russell, 2021, used to measure all PB2 molecules
PB2qPCRallR	ACGTGGTGTTGGTAATGAAACG	qPCR	described fully in Mendes and Russell, 2021, used to measure all PB2 molecules
PB2qPCRDIF	TTCGCAAGGTTGCTCAGTTC	qPCR	described fully in Mendes and Russell, 2021, used to measure DelVG PB2 molecules
PB2qPCRDIR	GCCATAATCAAGAAGTACACATCAGG	qPCR	described fully in Mendes and Russell, 2021, used to measure DelVG PB2 molecules
PAqPCRallF	GCCACAACTATCTCAATGCATGTG	qPCR	described fully in Mendes and Russell, 2021, used to measure all PA molecules
PAqPCRallR	ATTGAGGAGTGCCTGATTAATGATCC	qPCR	described fully in Mendes and Russell, 2021, used to measure all PA molecules
PAqPCRDIF	GTTGTCCCTAAGAGCCTGAAC	qPCR	described fully in Mendes and Russell, 2021, used to measure DelVG PA molecules
PAqPCRDIR	GGAAAAGGCAATGAAAGAGTATGGAG	qPCR	described fully in Mendes and Russell, 2021, used to measure DelVG PA molecules
