## Supplementary material for "CRISPR with Transcriptional Readout reveals influenza transcription is modulated by NELF and can precipitate an interferon response": Table S6

Name	Source	Identifier	Note
Silencer Select Non-Targeting Control	Life Technologies Corporation	Cat#4390843
Silencer Select Pre-Designed siRNA: NELFB-1	Life Technologies Corporation	s24748	used in all NELFB silencing experiments in this study
Silencer Select Pre-Designed siRNA: NELFB-2	Life Technologies Corporation	s24750	used only in 5' RACE cap length experiment (Figure 4D, S6)
Silencer Select Pre-Designed siRNA: NCBP1	Life Technologies Corporation	s224090
Silencer Select Pre-Designed siRNA: CSNK2B	Life Technologies Corporation	s3642
