## Supplementary material for "CRISPR with Transcriptional Readout reveals influenza transcription is modulated by NELF and can precipitate an interferon response": Table S7

gene_ID	UID	seq
ALKBH4	HGLibA_01654	GCCCGTCGAGCAGTGCAACC
ALKBH4	HGLibB_01652	TTCATTTACTGCTCCGACAC
ALKBH4	HGLibA_01655	CGGTTCACACGGGTCTTCCC
GSDMB	HGLibB_20379	GTCCTCCATGTGTAGCTCCC
GSDMB	HGLibB_20380	GGGGACCCTTCCTCTGTTGA
GSDMB	HGLibA_20408	TACGAGAGAAAACCTGTATC
YPEL2	HGLibB_54642	ATGCTCGTCCTTGACTTCCT
YPEL2	HGLibB_54643	GCACTCACACTGAGTTAAAG
YPEL2	HGLibA_54710	GAAGAGCGAGTGTTGCTAAC
PIGT	HGLibB_36541	TTCAGAGAGCCGAGTCTATG
PIGT	HGLibA_36587	GAGCTCAGTAATGTCCTCTC
PIGT	HGLibA_36588	GCACCGAAAACCTCACCCCC
NELFCD	HGLibB_31635	ACAGTTTCCTGAACCTGCAC
NELFCD	HGLibB_31633	TTCAGGTGTTGAGCCAGTGC
NELFCD	HGLibA_31678	CTGTGAACCTGCTGGCCGAG
MRPL22	HGLibA_29930	GAGACCATAACGTGGAATTC
MRPL22	HGLibB_29888	GTTTATCCTCCACAACTGCC
MRPL22	HGLibA_29931	CGTTATGGATACATAACCTG
HOOK3	HGLibA_21882	CATCAGAATGCTCCCCAATA
HOOK3	HGLibA_21881	CTTCCTGATGTGAACCTTAT
HOOK3	HGLibB_21854	GTGAACTGTGAACAGAAGCA
LTN1	HGLibA_27615	CCAACTGTTTCTTTACTTTA
LTN1	HGLibB_27573	TGTGTCTCTCTCTGTACACA
LTN1	HGLibA_27614	AAAGTTTCCGCAGCACCATT
CD109	HGLibA_08231	TTTGTTGTGACAACCACTGT
CD109	HGLibB_08224	GACATACTATCAATCATTTC
CD109	HGLibB_08223	CTATCTTCCCATCCAATACT
HIST1H3A	HGLibA_21455	CAAGGCGCCACGCAAACAGT
HIST1H3A	HGLibA_21457	TAAACTACCTTTCCAGCGCC
HIST1H3A	HGLibA_21456	GTAATCACGCCCTCTCTCCG
KIAA1009	HGLibA_24675	ATCCCACTCCGAGACTACTA
KIAA1009	HGLibB_24642	GAAGACTTCTCAGCCTGTTA
KIAA1009	HGLibA_24676	GAGCTCAACCATAGTAGTCT
NAIP	HGLibB_31038	ATTTCCTAAACATCCACCAC
NAIP	HGLibA_31082	TACTTACTTGGGGAACCATT
NAIP	HGLibA_31080	ACATTGCCAAGTACGACATA
OR2T33	HGLibB_33831	ATATGAGACCCAAATCCCAT
OR2T33	HGLibB_33829	TGAAGGGAGCCCTGAAACGG
OR2T33	HGLibA_33875	TGAGGATGACCATGTCGTGT
TRAF5	HGLibB_51197	GTATATTGCAGCAATGCTCC
TRAF5	HGLibB_51198	AATCTGCCCTGTAGATAAAG
TRAF5	HGLibB_51199	TTGATGACCTCTTTATCTAC
CACYBP	HGLibB_06954	AAAATCTACATTACCTTAAC
CACYBP	HGLibA_06959	CACCGTATAGCCCGTTGTAA
CACYBP	HGLibB_06955	TGAACTGCCTTCCACAGAGA
KRTAP4-5	HGLibA_25767	AGAGCTGACAGAGCCACAAC
KRTAP4-5	HGLibA_25766	AAGGAGACATTAGCAGCAAG
KRTAP4-5	HGLibB_25730	GCAGCTGGATTCACAGCAAT
TBC1D15	HGLibB_48424	ACTTCAGAATGAAACTGCAG
TBC1D15	HGLibA_48482	TTCCTGAAATCAAGCCGTCT
TBC1D15	HGLibB_48422	GACCAAGACGGCTTGATTTC
TM9SF2	HGLibA_49724	ACTTACGCTGTGTATTCATA
TM9SF2	HGLibA_49725	AAGCGCCCATCTGAAAATCT
TM9SF2	HGLibB_49665	AGCCAAACATGTAATACATC
ZNF26	HGLibB_55619	CAGAGACTCTATAACACACG
ZNF26	HGLibB_55621	GCCTGACTTAATCTTCAAGT
ZNF26	HGLibB_55620	ATATATCTATGGAGTTCACC
CLASP2	HGLibA_09796	GGCGCCGAGTTTGACTAGTT
CLASP2	HGLibB_09786	TAACTTACCCATTGCTACAT
CLASP2	HGLibA_09795	AAGACAGTCGACGCGCTCAC
CTAGE4	HGLibB_11561	AGCAGAAGAAGCACGAAGTT
CTAGE4	HGLibB_11560	TAAATTACCAAGATCATCTT
CTAGE4	HGLibB_11562	CTACTGGATTCCATTTCTGA
LINGO2	HGLibA_26588	ACGCCTTCGGGGTGTCACCC
LINGO2	HGLibA_26589	TCGTCTAAAGCTGGTCCCTT
LINGO2	HGLibB_26552	ATGTGAGGTTGAGACCGTAG
NELFA	HGLibA_31671	GTCGGCGACCATGAGCACCC
NELFA	HGLibB_31627	TATGGTTGGCGCTGGCCGAG
NELFA	HGLibB_31628	GGGAGTGAGGGGTCCCGCGA
DPY30	HGLibA_13918	TGTCCCTCCAGCATCTGCTC
DPY30	HGLibA_13916	GTGAGACCGTACTCAGAGTG
DPY30	HGLibB_13894	TTGCTGTGCTTGCAAAGGAA
WTIP	HGLibA_54435	CGTTGTAGAACGCCTTCCCA
WTIP	HGLibA_54436	TTACCTACCACACGAGTCGC
WTIP	HGLibB_54370	CGTGTGTGGACATCTCATCA
PLEKHA4	HGLibB_37024	TTACATCTGTCTCCAAGCTT
PLEKHA4	HGLibA_37072	CCCACAACCGACCTCCACTC
PLEKHA4	HGLibA_37070	CCTGGGTCTACCACGACCTC
C11orf82	HGLibB_05186	CATGTCAGAAGTGCTTCTCT
C11orf82	HGLibA_05189	TCTTCAAGTCTGAGTAACGA
C11orf82	HGLibB_05187	TCACCAGTAGAGCCACATTT
IMMP1L	HGLibA_23230	TCAGTGTTCTGGACCATCAA
IMMP1L	HGLibA_23228	TGCTATGGACCTATTCCATA
IMMP1L	HGLibA_23229	AAGAGGACGAATCTTCTTTA
RBBP4	HGLibB_40378	AACCCAGACTTGCGTCTCCG
RBBP4	HGLibB_40376	CTACTCCATGAGTCTCTGTT
RBBP4	HGLibA_40429	CAGTGTGAGCATCAACTGAG
PPP1R3B	HGLibA_38101	GTGTCCTTCACGTACTGACA
PPP1R3B	HGLibB_38052	CGAGTACAGATACAACTGCA
PPP1R3B	HGLibA_38100	ACACTTATGCCGGTTCAGAC
SAMHD1	HGLibB_42652	CGTTCACTTATCTGCAGCTC
SAMHD1	HGLibA_42705	TGCAGGGTGGGGTATCTAGC
SAMHD1	HGLibA_42703	GCTTAGTTATATCCAGCGAT
LY6H	HGLibB_27632	GACACTGGCACACACCGTGT
LY6H	HGLibB_27633	CACCGGGCGCCGAGCACAGC
LY6H	HGLibA_27675	GTGTCGCTTAACGAAGTCAC
TTC3	HGLibA_52101	CACTTAGGGCCTACACACCT
TTC3	HGLibA_52103	TACTACTTCACTTAACTTTG
TTC3	HGLibA_52102	TATAGGTCGAACAGCAAATA
SYK	HGLibA_47950	ATGAGATCGTACATCTCTCT
SYK	HGLibB_47890	CATTTGTCTTTGATCCTATC
SYK	HGLibB_47889	CGCATCGACAAAGACAAGAC
FAM63A	HGLibB_16636	GAAGTCCCTCTGACTTCTCC
FAM63A	HGLibB_16637	TGAACATCCTCTTTCTTCAG
FAM63A	HGLibA_16660	GGTGAAGCTCCCCCCGCAGA
ASCC3	HGLibA_03264	CAGCAAAGATCTTCTACTCT
ASCC3	HGLibB_03260	TGAATAGTTGGAACTGATAA
ASCC3	HGLibA_03262	CTTTGTATCCGCAATTCCTT
hsa-mir-544a	HGLibA_61824	TGCTTTTTAACAAGATCCCT
hsa-mir-544a	HGLibA_61823	TCCTAAGATTTTCATCACCT
hsa-mir-544a	HGLibA_61826	TAAAAAGCAGATTCTGATTC
SERPINI1	HGLibA_43599	GGAACTGGAAGTCGCAGTTT
SERPINI1	HGLibB_43546	GTAGATACCACCAGCTTCAT
SERPINI1	HGLibB_43545	GAAAGAAATCCGCCACTCAA
RFESD	HGLibA_40917	TCAACTAGCATGAATCTTGA
RFESD	HGLibB_40867	AAATCAGAGTCACACTTAAA
RFESD	HGLibA_40918	GACCGTGTATAGTTTGCCCC
TXNL4B	HGLibA_52442	TGCTATATACCTGGTAGATG
TXNL4B	HGLibB_52375	GCCCAAGCTGACTAGCAAAA
TXNL4B	HGLibB_52377	CAGCATATGAAAGTGGATTA
MED12	HGLibB_28701	ACAGGTCATCTTAATGAGCC
MED12	HGLibA_28741	AGGATTGAAGCTGACGTTCT
MED12	HGLibB_28702	CGTCAGCTTCAATCCTGCCA
TRIM60	HGLibB_51501	GCAAAAACGGCAGACAGGAC
TRIM60	HGLibA_51564	TAGGGCAAATGTAGTGCTTC
TRIM60	HGLibB_51500	TTGCTAAACAACTCCAGATT
hsa-mir-4744	HGLibA_61075	ACATACTATGATGTTTACTA
hsa-mir-4744	HGLibA_61072	CTATGATGTTTACTATGGCC
hsa-mir-4744	HGLibA_61073	TCATAGTATGTCTAGTCTTT
OR4C16	HGLibA_33949	CATAACCCCTAGAATGATTG
OR4C16	HGLibA_33951	TTCTTCAGCGTGTAAATCAC
OR4C16	HGLibA_33950	CCTTGCAACCGTATTCCCCA
TTC23L	HGLibA_52081	GCTCTGGCCAACCTAGCTTA
TTC23L	HGLibB_52015	ATCTGACGTCCTATCACCCT
TTC23L	HGLibA_52082	GTGTCAAGTAGCCATAAGCT
FSD2	HGLibB_18059	GGAAAACTTTGCAAATCATT
FSD2	HGLibA_18082	ACGGCCGTGTGTGTACCTAT
FSD2	HGLibB_18060	TCACAAAAACATGTACAAAT
PKD1L1	HGLibA_36792	TAATAGGCAGTTCCGTAATT
PKD1L1	HGLibA_36791	CCTACATGTAGTCCCGAAGT
PKD1L1	HGLibB_36745	TCTATCAGGTAGGGGTTCTC
CCDC181	HGLibA_07723	GAACTTCCAAATCAACTAAC
CCDC181	HGLibB_07718	ATGACATAGTATTTAAAGCG
CCDC181	HGLibA_07724	GTCAACTCAGATCGAAGTAA
RD3L	HGLibA_40727	CAGAAAATGATGTACTGCCA
RD3L	HGLibB_40676	AGTTGTCTTTGTTCAGTCAC
RD3L	HGLibB_40677	TTGTAAGTAACTTAACTAGA
NASP	HGLibB_31118	AGCAGCTGTCAATGCATTCC
NASP	HGLibB_31119	TGATTCAGTCCTTGAAAACA
NASP	HGLibA_31162	CTTTGTAGAGGTAAGAAGTA
TM9SF4	HGLibB_49671	AATAGTATTCATAAGGTAGC
TM9SF4	HGLibA_49731	CGCGACCCCAGGCACATAGA
TM9SF4	HGLibA_49729	GAACGATCCCGTAGAAATCA
hsa-mir-1244-3	HGLibA_57372	TTTGTATGAGATGGTTAAAA
hsa-mir-1244-3	HGLibA_57370	TACATACACAAAAAAGTTAC
hsa-mir-1244-3	HGLibA_57371	TTAGCTGTACTATAAGTAGT
OR2L8	HGLibA_33829	ATATTCCTTATTGCCGATCC
OR2L8	HGLibB_33786	TGAGGGAGAGCTGACTCAGT
OR2L8	HGLibA_33830	AGCAAAGAGAACCTGGCCAT
IRX2	HGLibA_23631	TACTACACGTCGCCCTTCTA
IRX2	HGLibB_23599	CTCTACTCGTGCCCGGCCTA
IRX2	HGLibB_23598	CGCCCGGTTACCATGTAGGA
ANO4	HGLibA_02179	CATCATCTGAAGTACTAGTC
ANO4	HGLibA_02180	AGAGAATCGTCATCTTTGCA
ANO4	HGLibA_02181	ATCACCTGGGTGGAAGACTT
SERPINB3	HGLibB_43496	AAAATCAACAGATTCCACAC
SERPINB3	HGLibA_43551	TTGCTGCCAATATTACCTTC
SERPINB3	HGLibA_43549	TGCGTTCACAAGAACCAATG
OR8U1	HGLibB_34512	TTGTAACCCTCTATTGTATA
OR8U1	HGLibB_34510	GGCTCACATCAATTGCACCC
OR8U1	HGLibB_34511	TTTGATCCTACTCATTAGAG
FGD4	HGLibA_17352	GCACCATTCCTTAAGATGTA
FGD4	HGLibB_17328	TAAATTCCTCTTGCCAGAGC
FGD4	HGLibA_17351	GCCATTCTAATAGTGCAATA
HEPACAM2	HGLibA_21140	GACCCCAAGTGTGTCACCGA
HEPACAM2	HGLibB_21112	ACAGTTATCATCACTTCCGT
HEPACAM2	HGLibB_21114	TCATATTGCTCCAGTAACCA
FGF7	HGLibB_17395	CTGATGCATATGTGTTGTAA
FGF7	HGLibA_17416	TAACTTCTTGTGTGTCGCTC
FGF7	HGLibB_17393	GTTGGAATTGTGGCAATCAA
NELFB	HGLibB_31632	ACTCCTGAAGCAGTACATCC
NELFB	HGLibB_31630	AGCCTTCCCCTCCGAAGCGA
NELFB	HGLibA_31675	GCTGTATCGAGCCTGCGCCG
SRCRB4D	HGLibB_46881	AAGGAAGCAGAGATGCTAAT
SRCRB4D	HGLibB_46880	CCCACTCCACTGCCCTTTCA
SRCRB4D	HGLibA_46936	CAGCTGGCGACACACTACGT
MBD5	HGLibB_28450	TTACATACTTGTTCCTCCTC
MBD5	HGLibA_28490	GAGAACCGCAGAAGATGTTA
MBD5	HGLibA_28489	CAGCGTCGTGTGGATCAAAA
LUC7L	HGLibA_27620	CCGATCACATTCAGCAATAA
LUC7L	HGLibB_27581	TTGCAATCTCATAATCTGCT
LUC7L	HGLibA_27619	ATGTACCAAAATCCACGACT
TAS2R46	HGLibB_48356	ACTCCAAACTGACATGATTA
TAS2R46	HGLibB_48355	TGAAGGGAACTAAGTTTGCT
TAS2R46	HGLibA_48414	TGTCCATAATCATGTCAGTT
hsa-mir-573	HGLibA_62381	TTATGTCGCTTGTCAGGGTG
hsa-mir-573	HGLibA_62383	GAAGTGATGTGTAACTGATC
hsa-mir-573	HGLibA_62384	GATCAGTTACACATCACTTC
GNPDA1	HGLibB_19539	CAGGTGATGATCCTTATCAC
GNPDA1	HGLibA_19566	GTGGTTCACTCCCTCCTCGA
GNPDA1	HGLibB_19537	GGTGGGATCGAGCTATTTGT
SVOP	HGLibA_47892	CACCACAGCTGCATTGCGAG
SVOP	HGLibA_47891	TGAGATATTTCCCCAGAGCG
SVOP	HGLibB_47835	GCTGAGGATCATCATCTCCA
RLN3	HGLibA_41358	GTGGAGACGATCAGACATCC
RLN3	HGLibB_41307	GGATGTCTGATCGTCTCCAC
RLN3	HGLibB_41305	GTCGCCCCCTGTAAAAGGCC
TM7SF2	HGLibB_49654	TGGCTTCCAGTTGCTCTACG
TM7SF2	HGLibA_49714	CGCCTGCGCTATCCTATTAA
TM7SF2	HGLibB_49655	TGACGGGTTTGGCTTCATGC
GOLGB1	HGLibA_19650	ACCGAGACTCTAGTTCAGCC
GOLGB1	HGLibB_19620	GCCTACAGAACCTCAGTCAG
GOLGB1	HGLibB_19621	AATGATGAAGCAACAGCTCC
hsa-mir-4692	HGLibA_60879	ACTGCCTGGGTGGGACACTC
hsa-mir-4692	HGLibA_60880	GGTGGGACACTCAGGCAGTG
hsa-mir-4692	HGLibA_60878	TGATACCCACACTGCCTGGG
THTPA	HGLibA_49411	CCTCTCGTCGTCGCAGCCAG
THTPA	HGLibB_49353	CACAGCGGAACCTACAATTG
THTPA	HGLibA_49412	CCACTGGCTGCGACGACGAG
H1F0	HGLibB_20705	GGACGTGGAATTCTCGGTCA
H1F0	HGLibB_20704	CAAGTATTCAGACATGATCG
H1F0	HGLibA_20734	GAATTCCACGTCCGCCCCTG
CHST13	HGLibB_09613	CCAGGTCATAGAGCTTCTGC
CHST13	HGLibB_09612	CGGGCACTCACCCGGGCGCA
CHST13	HGLibA_09623	GGGGCGCGGCGCATAGGAGC
LPAR2	HGLibB_27016	TGAGCGTGGTCTCTCGGTAG
LPAR2	HGLibB_27015	GGGAAGCATGATGCGAGTGC
LPAR2	HGLibB_27017	TGCTACTACAACGAGACCAT
ATP6AP1	HGLibA_03694	TACCTACTTAGATCCCGCCC
ATP6AP1	HGLibA_03695	CGCCTCGAAGTCCACAGCAA
ATP6AP1	HGLibB_03693	GGTAGAGAGCTGCAAGTCGC
NOL12	HGLibB_32219	CCGTCTTTGCTGTCACCAAC
NOL12	HGLibA_32262	TTCGCTCGACCTTCCGCTTG
NOL12	HGLibB_32218	CCAGCATCTTCAAGTATTCC
EIF3D	HGLibB_14752	GTTCATGACACCCGTGATCC
EIF3D	HGLibA_14773	CCCTACCAGCCGTTCAGCAA
EIF3D	HGLibA_14774	ATTGTCCGTTGTGAGCACGA
C1orf210	HGLibA_05827	CATGGTATCGGCGGCAGAGG
C1orf210	HGLibB_05823	CAGTGGGCGGTGCCGGTAGC
C1orf210	HGLibA_05829	AATTACATTCAGCCTGGGAC
PSMD11	HGLibB_39104	CCAAGTGTGTGCTGATGATT
PSMD11	HGLibA_39154	CCCAGTGAAGCGTGACATTC
PSMD11	HGLibA_39153	GGATCTCTCCTGGCAAAGAC
IL4R	HGLibB_23140	GCTCCGCCTGTTGTACCAGC
IL4R	HGLibB_23141	CTCAGTGCTATAACACCACC
IL4R	HGLibB_23142	TTTCCTACAGGGCACGGGTG
KLRC2	HGLibA_25288	GGTTTCCTTTGCTGCCGCTT
KLRC2	HGLibA_25289	ACCTCGGCAGTGAGCTTCTC
KLRC2	HGLibB_25252	TCCAGAGAAGCTCACTGCCG
FBN3	HGLibA_16961	AGCACTCACGTACGACACAC
FBN3	HGLibB_16939	AGCCAGCGTCCCATCCGCAC
FBN3	HGLibB_16937	CCCCGAAGGCCGAATGTGTG
LRRC55	HGLibB_27348	AGCCCACGAACGCAATGAAT
LRRC55	HGLibB_27349	TATTACCTGCTGTACAGCGC
LRRC55	HGLibB_27350	GGCATCCGAGTGCATCAACC
COL10A1	HGLibA_10496	TAGGCCATTTGACTCGGCAT
COL10A1	HGLibB_10487	GTTGGACCAGCTGGCCTACC
COL10A1	HGLibB_10485	GCTGCTAGTATCCTTGAACT
HOOK1	HGLibB_21848	AATAACTCATAATTCCTTGA
HOOK1	HGLibA_21877	GATGTCAAACAGCTGACTAG
HOOK1	HGLibB_21846	TTAGGCCAGTAATGTAAAGA
NEDD1	HGLibA_31599	ATGAAATCTACCGCAGTTAG
NEDD1	HGLibB_31557	GTACTCCACTGTTCTTACTA
NEDD1	HGLibB_31556	CATATTGAGCTGATTCCATG
DHFR	HGLibA_13104	CGTCGCTGTGTCCCAGAACA
DHFR	HGLibB_13084	ACCACAACCTCTTCAGTAGA
DHFR	HGLibA_13103	CACATTACCTTCTACTGAAG
RAD9A	HGLibB_40056	GGCACTGGCTGGTGACGCTC
RAD9A	HGLibA_40107	GGTAGAGCTCGTCCCCGATG
RAD9A	HGLibA_40109	AGCGGGAGGAGTTCACCGTC
SCYL1	HGLibB_43033	TCACAGCCTCTGTCACGACG
SCYL1	HGLibA_43086	ATGTATTCGGCCCAGGGCAA
SCYL1	HGLibB_43032	TTACCTTCCCAGGGTTGCGT
ATP8B2	HGLibA_03784	ACCACTCACATAGTCATCAG
ATP8B2	HGLibB_03781	CTTTAACAGCTGTGATGGTG
ATP8B2	HGLibA_03783	AACTGCTCAAAGAGGTTGAC
HPRT1	HGLibA_22042	GTTATGGCGACCCGCAGCCC
HPRT1	HGLibA_22044	TCTTGCTCGAGATGTGATGA
HPRT1	HGLibB_22014	TAAATTCTTTGCTGACCTGC
ORAI1	HGLibB_34543	GCTCAAGTAGAGCTTGCGCC
ORAI1	HGLibA_34590	CAACGTGCACAATCTCAACT
ORAI1	HGLibA_34588	GATCGGCCAGAGTTACTCCG
PRSS50	HGLibB_38904	TGTCCTCCGCACACATCATC
PRSS50	HGLibA_38952	CGGAGGCGGTCTGCGTCATC
PRSS50	HGLibB_38903	CTGCTCGTAGGAAAAGCCAC
SMARCB1	HGLibA_45621	CATCGATCTCCATGTCCAGC
SMARCB1	HGLibB_45564	TCTTCTTGTCTCGGCCCATG
SMARCB1	HGLibB_45565	CATGCTCCACAACCATCAAC
GTPBP2	HGLibB_20576	GATGTACAAGCCATTACAGC
GTPBP2	HGLibB_20575	ACAAATGAAGTGGCGGCTCC
GTPBP2	HGLibA_20605	CACTTCTCGCTCTCGAAGAA
GLE1	HGLibB_19217	AGCATTCCCCATTGCAGTTG
GLE1	HGLibA_19242	AGCCAAATCTCTACCATTGC
GLE1	HGLibB_19216	GAACAAATGAGGGTTGATCT
SMIM13	HGLibA_45727	GAATCAGATCCGCTCGCCAA
SMIM13	HGLibA_45728	CGAGCGGATCTGATTCTGTG
SMIM13	HGLibB_45674	GGGAGACACAGGATCCCAAG
PLA2G2A	HGLibA_36885	TGACTGTTGCTACAAACGTC
PLA2G2A	HGLibB_36838	TCAACTGTGTGAGTGTGATA
PLA2G2A	HGLibB_36839	CGTCTTGTTTCTAGCAAAAC
KRT86	HGLibA_25572	ATGACTTGTGGATCTTACTG
KRT86	HGLibA_25574	CCTCCAGGTCTGATTTGCGG
KRT86	HGLibB_25537	CTGTCTCAGGTATGAGGAGG
hsa-mir-421	HGLibA_59693	GCCCATGGAGATCACAGAGC
hsa-mir-421	HGLibA_59690	CATTCAACAAACATTTAATG
hsa-mir-421	HGLibA_59692	ATCATCAACAGACATTAATT
MICU3	HGLibA_29228	GCTATTCTGAACCCTGCATG
MICU3	HGLibB_29187	TTTCTGGCAGAGCCACATGC
MICU3	HGLibA_29227	TGAAGAAAAGCGTGCAATGC
COMMD4	HGLibA_10664	TGGCGTCAGCCGTGAGCTTC
COMMD4	HGLibB_10654	CTCAGAGTCAGGCGATGTGA
COMMD4	HGLibA_10665	CCAGCGTGCTGATTTCTGCC
PRKRIR	HGLibA_38591	CACAGTTCTACAGATCATAG
PRKRIR	HGLibB_38541	TTTAGAGTGAAGATGAAATC
PRKRIR	HGLibA_38590	TTATTTATAGATGCCAGAAG
VPS33A	HGLibA_53765	GTAGCCTGTTGTGCGAACAG
VPS33A	HGLibB_53699	TGCACAGTATTCACTATTGA
VPS33A	HGLibB_53698	ACTTAAAGGAAATCGTTTGC
IRF3	HGLibB_23554	GGCACCAACAGCCGCTTCAG
IRF3	HGLibA_23586	TTTAGCAGAGGACCGGAGCA
IRF3	HGLibB_23552	ATCTACGAGTTTGTGAACTC
SHFM1	HGLibB_43973	AAGATGAAGATGCACATGTC
SHFM1	HGLibA_44028	ATGACTTCTCTAATCAGTTA
SHFM1	HGLibA_44026	TTTGAAGAGTTCCCTGCCGA
NXT1	HGLibA_33173	CAAACGCCGCCGCTTATCCA
NXT1	HGLibA_33174	TTTCAAGACCTATGTGGATC
NXT1	HGLibB_33131	CCTCACCCAGCAACACAGTG
IL2	HGLibB_23038	AAACTTAAATGTGAGCATCC
IL2	HGLibA_23070	GACTTAGTGCAATGCAAGAC
IL2	HGLibA_23069	CAATATCAACGTAATAGTTC
ZBTB22	HGLibA_54844	CCCCGTCCAGCAGACGTGTC
ZBTB22	HGLibA_54845	GCCGGGAGTTCCGGGCTCAT
ZBTB22	HGLibA_54843	AGTCAAACGGCCGCAGATTG
STX18	HGLibB_47574	TCATGAATATCTGGGCATCC
STX18	HGLibA_47629	ATTCAGCAACTACGAACAGA
STX18	HGLibA_47630	AGAACGAGACCAGATAGACC
DCDC2	HGLibB_12469	CTGACACGTTGATCCTGCTA
DCDC2	HGLibA_12485	TCGCTTTAGAAAACCGCTTC
DCDC2	HGLibA_12483	CGTCGTCATCCATGAGAAGA
LSM7	HGLibB_27512	TGCCGTCCAGCACAAGGTTG
LSM7	HGLibB_27511	CTCACCTCGCATGTACTCAA
LSM7	HGLibA_27550	CGTGGTGCTAATCTGCCCGC
MUC1	HGLibA_30520	TACCATCAATGTCCACGACG
MUC1	HGLibB_30478	AGCATTCTTCTCAGTAGAGC
MUC1	HGLibA_30519	TGAACTGTGTCTCCACGTCG
hsa-mir-6792	HGLibA_63344	CCGAGTACACAGGTAAGCAG
hsa-mir-6792	HGLibA_63345	ACACAGGTAAGCAGGGGCTC
hsa-mir-6792	HGLibA_63347	GGAATGAGCAGGGGCTGTGG
CCT8	HGLibB_08210	TCCATATGATGTGATCTGTT
CCT8	HGLibB_08208	TGGTCCATATGCTGTACGAG
CCT8	HGLibA_08216	CAGGATAAACGTCTTGTACC
IL23R	HGLibA_23099	GTGCAGTACATAGAAGCATG
IL23R	HGLibB_23069	CCCTTTACATACTCTTCAGC
IL23R	HGLibB_23070	ACTTCATCAGGAATATCTGG
NKX1-2	HGLibA_32028	ACATTGGCCGCGGAGTAGGA
NKX1-2	HGLibA_32027	GGCCCAAGGAACGGCGCGAA
NKX1-2	HGLibB_31984	GCTGCGCGGGTGAATTTCTG
AGPAT6	HGLibA_01231	CCCCATCTTACCGTTGGTGT
AGPAT6	HGLibB_01230	GCGCTCTCACCTGTCATGGT
AGPAT6	HGLibA_01232	TCAGCGCTCGCACGCAGATC
GNB2L1	HGLibA_19494	AACCCTATCATCGTCTCCTG
GNB2L1	HGLibA_19492	ATGGCCCACAAATCGCCTCG
GNB2L1	HGLibB_19466	CCGTGTTCAGATAGCCTGTG
GPN3	HGLibA_19831	CAGCACATTTGCAAATCGCG
GPN3	HGLibB_19804	GGTTTACAACTTGGACAGAC
GPN3	HGLibA_19830	AGACATCCGGGAACTGATCG
KLHL3	HGLibA_25176	CGAGATAGAAGCCCACCGTG
KLHL3	HGLibB_25142	TACTTCTGTGCGATGTTCAC
KLHL3	HGLibB_25141	CTCACACAATGGAGGGTGAA
GFRA1	HGLibB_18940	TCTGACAATCTGCTGTTAAC
GFRA1	HGLibA_18964	GCACCAAGTACCGCACGCTA
GFRA1	HGLibB_18941	ATCTGCTTACCTGATATGAA
RAP1GAP	HGLibA_40226	CTTCCTGCATGCCTACGTCG
RAP1GAP	HGLibB_40176	GCTTTGTCAGCAAAAATTCC
RAP1GAP	HGLibA_40227	GAAGTTGGACGCGATCATGT
hsa-mir-6500	HGLibA_62853	TGTTGGGATGACCTGCCTGC
hsa-mir-6500	HGLibA_62850	AGGACTACCTGCCTGCAGAA
hsa-mir-6500	HGLibA_62852	TCTGAGAGCTGGACACTTGT
SAP30BP	HGLibA_42726	ATTGGTATCTGATGCCTATG
SAP30BP	HGLibB_42673	AGAAAAGTCATCCTCCCCAT
SAP30BP	HGLibB_42671	TCTACCTGCAACAGCTGTGC
EXOSC5	HGLibB_15763	CCTCAGGATCACTTCGAGTG
EXOSC5	HGLibB_15761	AACGCCTCTGCAGCGATTCC
EXOSC5	HGLibB_15762	CTCTGATGGGACCCTCGTGC
MED19	HGLibA_28770	CCTCCTGGCGCGGACAAGTC
MED19	HGLibA_28769	GCTCCTGACTTGTCCGCGCC
MED19	HGLibA_28768	GCACAAACAGAGCCGTACCC
NR1H2	HGLibB_32535	TACAACGTGCTCAGCTGCGA
NR1H2	HGLibA_32579	GGGCTTCTTCCGGCGCAGTG
NR1H2	HGLibB_32537	CCTGAAGGCATCCACTATCG
XRRA1	HGLibB_54544	TCAGAAAACCTGCTGCCTCT
XRRA1	HGLibB_54542	AGAGTCTCGGCGGGAAAATC
XRRA1	HGLibA_54609	TTGTCGTCATGCGCGGGTGA
hsa-mir-582	HGLibA_62428	TGTTTCTACTTTGCACCCTT
hsa-mir-582	HGLibA_62427	CTAATCTAACTAATTGTAAC
hsa-mir-582	HGLibA_62426	GTTGAACAACTGAACCCAAA
SUSD1	HGLibA_47844	ACCGATGCCACATCATGCAC
SUSD1	HGLibA_47845	GGCTCGCTATGTCTGTCAAG
SUSD1	HGLibA_47843	AGAAATGCGGCACGCCATCT
RGS5	HGLibB_41045	TTGTGATGTCCTTAGTGAAG
RGS5	HGLibB_41047	CAAGGAGATTAAGATCAAGT
RGS5	HGLibA_41098	AACTCAGAGCGCACAAAGCG
ZNF76	HGLibB_56615	CGGTGGTCCCATCCTCGAGC
ZNF76	HGLibA_56682	CACACGGTGACCCTTAGTGA
ZNF76	HGLibB_56616	TACATACACCGCACACCCAG
APOBEC1	HGLibA_02466	GTGGCGGAATCGTTTGGTAA
APOBEC1	HGLibB_02464	GCGTACAACATCATCCACAG
APOBEC1	HGLibB_02465	CCCCAGAGAACTTCGTAAAG
TTC40	HGLibB_52080	CCAGCTCCTGCGTGATGACC
TTC40	HGLibA_52143	TTGATCAAATCGGCCAACCT
TTC40	HGLibA_52144	GGCGCCCATCACCCAGTTTC
BRD8	HGLibA_04785	AGTTGTTCCAGCCACAAGTA
BRD8	HGLibB_04783	CTGTTGAAGATGTTATTGTT
BRD8	HGLibA_04784	TCTTGCTTGACCGTCATTTC
hsa-mir-581	HGLibA_62421	GTCTGCAGGTGGTTCTGTGT
hsa-mir-581	HGLibA_62424	ACACAGAACCACCTGCAGAC
hsa-mir-581	HGLibA_62423	AATACCTTCACATAACTTTT
LENG8	HGLibA_26301	TCATGCGGTTCCACAGCTGT
LENG8	HGLibB_26263	GCTTCCACAGTACGTGTCCC
LENG8	HGLibA_26299	ACATGCTCTCATCCATGCCG
GNPNAT1	HGLibB_19543	TACTTACTCATAAATTGTTC
GNPNAT1	HGLibA_19572	CTGAAGAAAACTACATGTGT
GNPNAT1	HGLibA_19570	TTGGGTCAGCTAACAGAGAC
CD9	HGLibA_08476	GCGACATACCGCATAGTGGA
CD9	HGLibA_08478	ATTCGCCATTGAAATAGCTG
CD9	HGLibA_08477	GAATCGGAGCCATAGTCCAA
TP53I13	HGLibB_51001	CCCTGGGCTCACTCGTGTGT
TP53I13	HGLibA_51064	AGCCTCCCTCTACCGGGAGT
TP53I13	HGLibA_51063	ACCTACACACGAGTGAGCCC
AP2S1	HGLibB_02315	ATCAAACTGCATGTACCACT
AP2S1	HGLibA_02316	ATCATTTACCGCCGCTATGC
AP2S1	HGLibA_02317	GGCCATTCACAACTTCGTGG
hsa-mir-8066	HGLibA_64104	TCATCTTGCTTACATTCCTG
hsa-mir-8066	HGLibA_64102	GAGGCAACAATATGTTCCAC
hsa-mir-8066	HGLibA_64101	GATCACATTGTAACATGCAG
TANGO6	HGLibB_48241	TCTATCAGCCCTTAGCAGTC
TANGO6	HGLibA_48301	ATTAGCTGCAAGGCGGATCA
TANGO6	HGLibA_48300	CATAGACGCCGAAGCCAAGC
DOCK1	HGLibA_13730	AGAAAGTTCATCCGCTCCTC
DOCK1	HGLibA_13732	CTTAAAGAAGCGATAGTTGA
DOCK1	HGLibB_13711	CACATCTTAGAAACATATGA
COG4	HGLibA_10478	TCTAGGGATTGCCCGCATTG
COG4	HGLibB_10468	CCTAGAGCACCAGAAGTGTC
COG4	HGLibB_10467	CATGAGGGAGACTGTCAATA
OR6C65	HGLibA_34397	ACATACTTATTGAGTGTAAG
OR6C65	HGLibB_34351	GCTAGCAGTATTCACACTCA
OR6C65	HGLibA_34398	GATGAAATGGTCAATAGTGC
C17orf50	HGLibA_05540	CAGAACGCAGTGCGCCACAT
C17orf50	HGLibB_05536	TTGGGAAGAATGGATAAGCA
C17orf50	HGLibB_05537	AGGACACTGAGCGCCGCTCG
ANKFN1	HGLibB_01952	GATTCGCTTGCTTTGCACAG
ANKFN1	HGLibB_01954	TTACCAGTTTATGCTGTTCG
ANKFN1	HGLibA_01955	GTACAGGCGTTTGGCTGCGT
TMEM108	HGLibA_49866	GCACCCGGTCGGTCATGGTG
TMEM108	HGLibA_49865	GGCTGAGACACTGGTATCGA
TMEM108	HGLibB_49806	GAAGAAGAAGACCGCCAACC
hsa-mir-6824	HGLibA_63474	ATGCCTTCACTGTGTCTCTC
hsa-mir-6824	HGLibA_63475	GTGTAGGGGAGGTTGGGCCA
hsa-mir-6824	HGLibA_63472	GTGTGTCCCTCGGTCTGGGG
ZNF573	HGLibA_56283	CGCTCAAATCTTGTTGAACA
ZNF573	HGLibA_56284	GGAAAGGCCTTTAGCTTGTA
ZNF573	HGLibB_56216	AATACCTGGACCCTAATCAG
hsa-mir-6887	HGLibA_63732	GAATGGGGGGACAGATGGAG
hsa-mir-6887	HGLibA_63731	ATATTTGTCAAGAGAATGGG
hsa-mir-6887	HGLibA_63733	GGGACAGATGGAGAGGACAC
TFRC	HGLibB_49136	TAGATCAGCATTCTCTAACT
TFRC	HGLibA_49196	TCTATAGTGATTGTCAGAGC
TFRC	HGLibB_49137	AATTTAAACTCAGCAAAGTC
OARD1	HGLibA_33194	AAATGTATCTGCGATGATCG
OARD1	HGLibB_33152	GTGGCTGTTCTGAAGAGAGA
OARD1	HGLibA_33196	AAGTCTCATTGTCTGAAGAA
ANAPC1	HGLibB_01860	TTCAAAATGTGCATTCTGTG
ANAPC1	HGLibA_01862	GTGTGACTTCATTATATCAC
ANAPC1	HGLibB_01859	TTACCTCTGATTTGACTCTC
MAP3K19	HGLibA_28179	TGACTGCAGTCATTCCACAC
MAP3K19	HGLibB_28137	TGGGGAGGACTGACATCTCT
MAP3K19	HGLibA_28177	TTGCAGGAGTTCGACCAAGA
ZNF586	HGLibA_56325	ATACACGTGCTCTGCTTAGA
ZNF586	HGLibA_56327	CTGAGCAGGCGCCCTCAGAG
ZNF586	HGLibB_56260	CTTGACACTTATATCCTCCC
TMEM81	HGLibB_50460	GGATTGTCCTCTGTGCGCTA
TMEM81	HGLibA_50520	CGGTCTCCTCCTTATAGCCA
TMEM81	HGLibB_50458	TTCACCTGGAGACTTGCTCG
CAPN3	HGLibA_07167	CCCACCTTTCAGAGCTTCGT
CAPN3	HGLibA_07165	AGTTTCATCGAAAACTACGC
CAPN3	HGLibB_07160	TTTCGATGAAACTTTGATCA
TLR10	HGLibA_49643	TAACATTAATAGCAGCTCGA
TLR10	HGLibA_49642	CCCACATTTACGCCTATCCT
TLR10	HGLibB_49583	CTTTGCTAACAACACACCCT
GRPR	HGLibB_20348	GCCTCAAAGCCGCCTTTATC
GRPR	HGLibB_20350	TAAACAGAGATGATCGACAG
GRPR	HGLibA_20376	TGACATAGAGGATCCCCGGG
RDH11	HGLibA_40734	CCATCTGCTGTCTTCGAGTA
RDH11	HGLibA_40735	AAAGAGATCCAGACCACGAC
RDH11	HGLibB_40682	GCACATAGGAGTCAACCACT
RDH14	HGLibA_40744	GGGTGGGCGAGCTCATAGTC
RDH14	HGLibB_40691	GTAGCTCGGCGGCCGTGGCG
RDH14	HGLibA_40742	GAACTAGCCCGCCGCTTAGA
VPS52	HGLibB_53739	CTCCAGGAACCACTGCAACT
VPS52	HGLibA_53807	TCTGGAGGATGAGTTAGTAA
VPS52	HGLibB_53741	TCTATTTCCAGTTCACATTC
CYP39A1	HGLibA_12150	CAAAATATCGTTTATCGTAC
CYP39A1	HGLibA_12151	TGTTACCTTAGAAGACACTC
CYP39A1	HGLibB_12137	TTTAGGCACTCATGGGACAA
RAD17	HGLibA_40057	TTCAAGGGGATGTTTAATAC
RAD17	HGLibA_40056	AAATTGAAGAAGTCGAAACC
RAD17	HGLibB_40006	TAAACCATAAATCTGTTCTA
MCMBP	HGLibA_28632	ATTACCTTCACAAGGCATGC
MCMBP	HGLibB_28589	TTGAATTTAGGGAGTGTTGG
MCMBP	HGLibA_28631	GAAATTTCGTTGCATGATTC
MLX	HGLibB_29398	GAAGTCCTGCTGCTGGCAAG
MLX	HGLibA_29439	ACGGGGCTTGCCTTGACCCA
MLX	HGLibA_29437	TGGGTACAAGATGACGGAGC
SESN1	HGLibA_43619	CACGGCCCCTTTGGCGGTCT
SESN1	HGLibA_43620	CTACATTATCGTCACTACAT
SESN1	HGLibB_43567	AAGTGTTAGCCCATAGACCT
hsa-mir-296	HGLibA_58398	TGGGTGGAGGCTCTCCTGAA
hsa-mir-296	HGLibA_58396	TTAGGCACAACAGGATTGAG
hsa-mir-296	HGLibA_58395	AGCGCTCTTCAGAGCCCTTC
GIMAP2	HGLibB_19050	ACCAAAATGAACACAGTCAC
GIMAP2	HGLibA_19075	GCCTTTAATAACCGTGCTGA
GIMAP2	HGLibA_19076	GGGATCTGTAACTATAACCT
KLHL36	HGLibB_25162	GGCTTCATCTTCATCGCCGG
KLHL36	HGLibA_25198	GTTGTCATCGCTGCCCCCGA
KLHL36	HGLibA_25199	GCTCTTCTGCGACGTCGTCC
TMEM110	HGLibB_49814	TCTCATCATCCGCTGAGATC
TMEM110	HGLibB_49813	GTCATACGGGTAGCCCAAAG
TMEM110	HGLibA_49873	GAGCAAGGTCCGCTACCGGA
STK17B	HGLibA_47464	AATCACCTAACATGTCGAGG
STK17B	HGLibB_47408	GTTACGTTACCTTTAAATCA
STK17B	HGLibB_47409	GAAACCATTTCAGCCAACTC
RDM1	HGLibB_40705	GTTTACCTTGATGATCCTTT
RDM1	HGLibA_40756	GAGCCCAAAAGGCATGCGAC
RDM1	HGLibB_40703	CCGGCTCACATGCAAAGCCT
SIM2	HGLibA_44176	ATGCGCGCCGTCTTCCCCGA
SIM2	HGLibA_44177	GTCATCTCATCGTGGTCAGA
SIM2	HGLibB_44125	ATGGAATACCTTGGAGCAGG
DIRAS3	HGLibB_13243	CGTGGCCCCGGGCTATAACG
DIRAS3	HGLibB_13245	TGCAGCGCCACGTTATAGCC
DIRAS3	HGLibA_13261	ACGATGGGTAACGCCAGCTT
GNS	HGLibA_19589	GTGCCTTCCCATTGATAGAC
GNS	HGLibA_19588	GTACTTTCCTGTCAGGATAC
GNS	HGLibB_19563	TACCAGTAACTCCAACCCAG
MYH3	HGLibA_30723	CAGAGGGTTCCTCATGCGTG
MYH3	HGLibB_30682	GTCCAAATTTGTACTGAGTG
MYH3	HGLibA_30724	AAACACGTACAGCTTGTACT
EXOSC7	HGLibA_15789	TGTTAGCGATCTCGGTGCCA
EXOSC7	HGLibA_15790	GGACTACCGATGTGTCGAAG
EXOSC7	HGLibB_15767	CACCTAGGAAGACCTCCGTG
ARHGEF3	HGLibA_02847	TGTTTCCCTCTCCTAAAGCC
ARHGEF3	HGLibA_02845	CTTCTAGGCCTAAACGGCAG
ARHGEF3	HGLibA_02846	CACTTATGTCGAGACTGCAA
SRSF10	HGLibA_47064	TTCTACACTCGCCGTCCAAG
SRSF10	HGLibB_47006	CTAGAAGCCGAAGTTATGAA
SRSF10	HGLibB_47005	AGTTATTTACCTATCATTGT
BTK	HGLibA_04952	CTTACCGGAATCTGTCTTTC
BTK	HGLibA_04954	GATCACTTGTGTTGAAACAG
BTK	HGLibB_04949	TGTGCACGGTCAAGAGAAAC
ABCC9	HGLibA_00187	CCTCTTTATGCCAGCCGTGA
ABCC9	HGLibA_00188	TTTCTAGGCGGCGGGAATCA
ABCC9	HGLibB_00187	TTCCGGGACATAACCTGAGA
hsa-mir-4654	HGLibA_60723	GGCTGGCTGGTTGTGGGATC
hsa-mir-4654	HGLibA_60724	GATCTGGAGGCATCTGGGGT
hsa-mir-4654	HGLibA_60722	GGTATGGGGCTGGCTGGTTG
ASNA1	HGLibA_03333	TGAACTGTTCGCTGACTGAG
ASNA1	HGLibA_03332	CAGAACACTCTCACGCCCCT
ASNA1	HGLibA_03331	TCCTCCTCGAAGAACTCGTC
CAST	HGLibA_07346	ATCACTGACCTTGGTGGCCG
CAST	HGLibB_07339	TCTTCATACCTTGGTTTCTG
CAST	HGLibB_07340	TATGAATCCCACAGAAACCA
FAHD2A	HGLibB_15936	GTTACTCACAGTTCTGCTGC
FAHD2A	HGLibB_15935	TCGTGTGACTGGAGCCAGGA
FAHD2A	HGLibA_15957	TCCAGTCACACGACCAGATA
MTPAP	HGLibA_30458	CAACTCAAAAGCCTGACGAT
MTPAP	HGLibA_30456	GAGTCCAGCGGCCTATCGTC
MTPAP	HGLibB_30414	GCACCGTACACTGAACACCA
ERMARD	HGLibA_15503	TTGAAATTCGATATGCACCG
ERMARD	HGLibA_15504	TGTGTGAGCTACACAGAGTC
ERMARD	HGLibB_15482	TCCTGAAATATTTGATGCCT
SH3BGR	HGLibA_43914	TTCAAACTTACCTTTGAGTC
SH3BGR	HGLibA_43913	GCCTCCCCAGATCTTCAATG
SH3BGR	HGLibB_43859	TTATGACCAGGGATCAGAGA
BACH1	HGLibA_04066	CCCGGAGTGTAGAGATTTGC
BACH1	HGLibA_04065	TCCTGCCCTCGCGCGTAGCC
BACH1	HGLibB_04064	TACTTCCACTCAAGAATCGT
CSNK2A1	HGLibA_11401	GAACTGACCTGACATCATAT
CSNK2A1	HGLibA_11403	GATCATAATTGTCATGTCCA
CSNK2A1	HGLibA_11402	AGCAGCGCCAATATGATGTC
BCL10	HGLibA_04288	TGAAACAGTACGTGATCTTA
BCL10	HGLibA_04287	AGGTTGTTCGTGGCTCCATC
BCL10	HGLibB_04284	ACACCCTTGTTGAATCTATT
TDO2	HGLibB_48828	TGATAAAAAGATGTTCATCA
TDO2	HGLibA_48887	GTTCGAGAGATCTTTCAGAA
TDO2	HGLibA_48888	ATAGATAAGACCTCCTTTGC
HRC	HGLibA_22084	CAGACCGTTTCGCAGACCAG
HRC	HGLibB_22057	TGAGCACTGCGACCAGTGCC
HRC	HGLibB_22056	CGCAGGTCCACAGGATGCTC
KIF4A	HGLibA_24944	TCTGAAAGTGTCTTACTTAG
KIF4A	HGLibA_24942	ATTTGATCCCTCTACTGAAC
KIF4A	HGLibB_24909	GTTGTTGCCCTGTTCCAAAC
SFMBT1	HGLibA_43722	GAGGACTACATGCTCCTATC
SFMBT1	HGLibB_43668	GGGGAGCAGCAGCTTGATGC
SFMBT1	HGLibB_43669	TCCTCCTGTTCCGCTGCTAG
BRF1	HGLibA_04797	AGAGCTCTGCATCAATGCGC
BRF1	HGLibB_04794	CTACCTGGAGCAGGTCGCTG
BRF1	HGLibB_04796	TCCTGCTGCAGACATGCTCC
NXF1	HGLibA_33126	CCCCATCATGGTAGGCATCC
NXF1	HGLibB_33083	CTCCTGGATGCCTACCATGA
NXF1	HGLibA_33125	TACTATGCAATTTACGACTC
TDG	HGLibA_48882	CCTTGCACTGGTTCCTGAGC
TDG	HGLibA_48880	GGACTTACAGTTTCTGTGTC
TDG	HGLibB_48821	GGGAATGGAAGCGGAGAACG
TAF8	HGLibB_48198	AACAAGTGTGACCACGATAT
TAF8	HGLibA_48259	GCCCACACTGTCCGATATCG
TAF8	HGLibB_48200	CCTTACCGTTCCGGAGCCAC
CYP4F2	HGLibA_12186	TGTCGGGGTGGCACAAACTG
CYP4F2	HGLibB_12174	CAAGTTCTTCTACAGCTTCC
CYP4F2	HGLibA_12188	CTTGCAGGTCAACCCCACAG
MTOR	HGLibA_30454	GCTGGGTGCTGACCGCAATG
MTOR	HGLibA_30453	GAGGAGGTTCCGAAGATAGT
MTOR	HGLibB_30413	CCAGCTCAGATGCCAATGAG
RNASE1	HGLibA_41387	CTGAGTCCATATGCTGCCGC
RNASE1	HGLibA_41388	GGTACCTGGAGCCGTTTGTC
RNASE1	HGLibB_41336	CACCTTTGTGCACGAGCCCC
MFN1	HGLibB_29028	TTTACCTGTCTACTAACACC
MFN1	HGLibA_29068	GTTATATGGCCAATCCCACT
MFN1	HGLibA_29069	GCTTTAGACAGTTAATCAAC
ISOC1	HGLibB_23648	GCTAGTTGGCCGAGGAGTCG
ISOC1	HGLibA_23682	GATCATAGTGACCACGAGTG
ISOC1	HGLibB_23649	GCTAATGCCGCTTCTACTTC
MFAP5	HGLibA_29053	CTCGTTGACTATTGACCCCC
MFAP5	HGLibB_29012	TGCACCTTCCACAGATGACT
MFAP5	HGLibA_29054	TGCTATAGACTGGATACCCC
RAB6A	HGLibA_39970	ACTCACCGCTTTGCTCCCCC
RAB6A	HGLibA_39969	AGTTCCACAATGTCCACGGG
RAB6A	HGLibA_39971	CACAGATCAGGCTTCAGCTG
CECR1	HGLibA_08975	CGAGGACAACGTGCTCTACA
CECR1	HGLibB_08966	GAGCGTCATGAGCCTCTCAT
CECR1	HGLibB_08968	AAATCATTTATTCGGATCAC
FAM192A	HGLibA_16360	CCGAACCAACACCTTCCTCG
FAM192A	HGLibA_16359	GGAGAAACTAGGGGGCCTCG
FAM192A	HGLibB_16338	TCCTCAGAAAACATGGTAAG
TRAF3	HGLibA_51247	TTGTGCAGAGCAGTTAATGC
TRAF3	HGLibB_51183	TATTGTCGGAATGAAAGCAG
TRAF3	HGLibA_51246	TCAGTGTGCAGCTTTAGCGG
NUPL2	HGLibA_33085	TTTGGGAATCATCAGGGCAG
NUPL2	HGLibB_33039	ATAACTCTGTAAGTTATTGC
NUPL2	HGLibB_33040	TATATCAACTAAAGTAGCTT
NonTargetingControlGuideForHuman_0990	HGLibB_58018	GTGTAGTCCTAGCCATGGGG
NonTargetingControlGuideForHuman_0366	HGLibB_57394	ATTGCGCAATCCTTAGGATA
NonTargetingControlGuideForHuman_0003	HGLibB_57031	ATCGTTTCCGCTTAACGGCG
NonTargetingControlGuideForHuman_0104	HGLibB_57132	CAAGACCTTATCGTGCAGCG
NonTargetingControlGuideForHuman_0375	HGLibB_57403	CGATGCCCGTCTATGGCCCG
NonTargetingControlGuideForHuman_0742	HGLibB_57770	CACTGCAGTATTCGTGGCCT
NonTargetingControlGuideForHuman_0418	HGLibB_57446	GGTTAACATCGCCACTCTGA
NonTargetingControlGuideForHuman_0432	HGLibB_57460	CAGCGGTGCTATTTGGTCTT
NonTargetingControlGuideForHuman_0126	HGLibB_57154	ATTCCTTCGGCGCTCTGCGT
NonTargetingControlGuideForHuman_0267	HGLibB_57295	CTCGGCCCACTTGCGTTATA
NonTargetingControlGuideForHuman_0107	HGLibB_57135	CAATCGGCGACGTTTTAAAT
NonTargetingControlGuideForHuman_0139	HGLibB_57167	ACCCGATAATAGCTACTGGT
NonTargetingControlGuideForHuman_0580	HGLibB_57608	GGAACCCTCCCTGCGATAGA
NonTargetingControlGuideForHuman_0798	HGLibB_57826	TTCTAAGCGCCCTGGGGACA
NonTargetingControlGuideForHuman_0367	HGLibB_57395	GAAGCGGGACCGTGTCTCAC
NonTargetingControlGuideForHuman_0397	HGLibB_57425	TTGTACGGTACTGGCTTTGT
NonTargetingControlGuideForHuman_0670	HGLibB_57698	CAAAAAGGCGTTTGAGCGTG
NonTargetingControlGuideForHuman_0932	HGLibB_57960	GGAATGTCCTAGGTTACTGA
NonTargetingControlGuideForHuman_0302	HGLibB_57330	TGGGAATTCCTCGGCCGATT
NonTargetingControlGuideForHuman_0041	HGLibB_57069	GATGGCGCTTCAGTCGTCGG
NonTargetingControlGuideForHuman_0998	HGLibB_58026	TTTCCCATGATCATTTAGTG
NonTargetingControlGuideForHuman_0296	HGLibB_57324	GCCTATCGGCATTCCCACTG
NonTargetingControlGuideForHuman_0651	HGLibB_57679	CAAAAGTCTCGCTTGGTCCT
NonTargetingControlGuideForHuman_0598	HGLibB_57626	GAGACCACTTTCGTGCAAGC
NonTargetingControlGuideForHuman_0563	HGLibB_57591	GAACCGACTTGAAGGGGGCT
NonTargetingControlGuideForHuman_0426	HGLibB_57454	GGGATGCGTCTTGCTAAACC
NonTargetingControlGuideForHuman_0060	HGLibB_57088	TTCGCACGATTGCACCTTGG
NonTargetingControlGuideForHuman_0028	HGLibB_57056	CGCGACGACTCAACCTAGTC
NonTargetingControlGuideForHuman_0468	HGLibB_57496	CCAATCTTGAACGTCATGTT
NonTargetingControlGuideForHuman_0622	HGLibB_57650	ATACAATACTTTGGCGCATA
NonTargetingControlGuideForHuman_0271	HGLibB_57299	GGGCCTACGATCAGAGGTGT
NonTargetingControlGuideForHuman_0924	HGLibB_57952	TGTGAAAGTTTATGGTGTTA
NonTargetingControlGuideForHuman_0113	HGLibB_57141	GCGAACCCCGTAGCCAGGCT
NonTargetingControlGuideForHuman_0319	HGLibB_57347	CGTGTTTGGAATTTGCCGCG
NonTargetingControlGuideForHuman_0284	HGLibB_57312	ACGGAAAGACCTCGCTATTC
NonTargetingControlGuideForHuman_0605	HGLibB_57633	ACGTCAACTGCTGGAGTGGG
NonTargetingControlGuideForHuman_0277	HGLibB_57305	ACTGTTGCCGCGCCAACTGC
NonTargetingControlGuideForHuman_0596	HGLibB_57624	AATCGCAGGTATCCCAGAGC
NonTargetingControlGuideForHuman_0244	HGLibB_57272	CGACAACGTGCAGGTGTATC
NonTargetingControlGuideForHuman_0268	HGLibB_57296	TATACTGCGGATCAATCTGA
NonTargetingControlGuideForHuman_0716	HGLibB_57744	CCTTATGGAATCAGACCGTT
NonTargetingControlGuideForHuman_0245	HGLibB_57273	ACTCGAAATCACCTATGGTA
NonTargetingControlGuideForHuman_0731	HGLibB_57759	GACACTATCCAACCCAAGAG
NonTargetingControlGuideForHuman_0193	HGLibB_57221	GTGCGACGAATTGTCCTGAG
NonTargetingControlGuideForHuman_0230	HGLibB_57258	AGAGCGTCTTCGTGACAAAC
NonTargetingControlGuideForHuman_0871	HGLibB_57899	GCACGAGGTGAACAGCCGCT
NonTargetingControlGuideForHuman_0831	HGLibB_57859	TGCAAGGACCTGGTATGAAC
NonTargetingControlGuideForHuman_0343	HGLibB_57371	TCCGGAGGCTCAAACCAAGT
NonTargetingControlGuideForHuman_0950	HGLibB_57978	TAGTACATGTGTGGTATTTA
NonTargetingControlGuideForHuman_0438	HGLibB_57466	GAAATGCTATGCTTCGGTTC
NonTargetingControlGuideForHuman_0693	HGLibB_57721	GGGTGGTCATTCTCTACTTG
NonTargetingControlGuideForHuman_0374	HGLibB_57402	CATTGCACGCCACAGCATTG
NonTargetingControlGuideForHuman_0557	HGLibB_57585	AGCGCTCTGGTTGCATCCCT
NonTargetingControlGuideForHuman_0052	HGLibB_57080	CTCGACAGTTCGTCCCGAGC
NonTargetingControlGuideForHuman_0251	HGLibB_57279	CAGCGCCGAAACTCTTTCCG
NonTargetingControlGuideForHuman_0610	HGLibB_57638	CCTCGATGGTCACCTGTAGC
NonTargetingControlGuideForHuman_0784	HGLibB_57812	ATTTATAAACACAGGGTCGC
NonTargetingControlGuideForHuman_0988	HGLibB_58016	ATTTAGTAGACATTGGGTCT
NonTargetingControlGuideForHuman_0125	HGLibB_57153	CTCCTTACGTCGGGCATTAA
NonTargetingControlGuideForHuman_0379	HGLibB_57407	CCTTGGCGAGACGGAGGTAC
NonTargetingControlGuideForHuman_0495	HGLibB_57523	GCTTAAGTCACGGCTTTCCA
NonTargetingControlGuideForHuman_0706	HGLibB_57734	ATCAGCCCATTTCTGCGCAC
NonTargetingControlGuideForHuman_0102	HGLibB_57130	TCCAGCGCGAGCTTACTCGT
NonTargetingControlGuideForHuman_0043	HGLibB_57071	CGCCGGGCTGACAATTAACG
NonTargetingControlGuideForHuman_0532	HGLibB_57560	CCGTGTTCCACAACTACCCT
NonTargetingControlGuideForHuman_0788	HGLibB_57816	AGTTCTGTTCGATAGATGCC
NonTargetingControlGuideForHuman_0396	HGLibB_57424	CCCGCTAACAGCCTAGATCA
NonTargetingControlGuideForHuman_0141	HGLibB_57169	CCCGCCGAAGACCCTGCTTG
NonTargetingControlGuideForHuman_0273	HGLibB_57301	GGCGATTCGGGTGGAGGTCG
NonTargetingControlGuideForHuman_0184	HGLibB_57212	AAAACATCGACCGAAAGCGT
NonTargetingControlGuideForHuman_0961	HGLibB_57989	GCTAGTTTCTGTTAGCTCCT
NonTargetingControlGuideForHuman_0462	HGLibB_57490	ATTGCTCTGTCGCATCAATC
NonTargetingControlGuideForHuman_0614	HGLibB_57642	AGAACCCAGACGCCAGCGGT
NonTargetingControlGuideForHuman_0627	HGLibB_57655	AGAAACTGAACTATCCTACT
NonTargetingControlGuideForHuman_0639	HGLibB_57667	CCCAATGGCTTCTGCGTGAC
NonTargetingControlGuideForHuman_0830	HGLibB_57858	AAGCCATTGTATAACTCCAG
NonTargetingControlGuideForHuman_0483	HGLibB_57511	TTTCTAGTTACTACTGGACG
NonTargetingControlGuideForHuman_0843	HGLibB_57871	GGAGAGGAAAATCGGCACAG
NonTargetingControlGuideForHuman_0878	HGLibB_57906	AAGTGTGTGCATAGCAGGGT
NonTargetingControlGuideForHuman_0151	HGLibB_57179	TGACGCGATAGAGTTGGCTT
NonTargetingControlGuideForHuman_0752	HGLibB_57780	CAGGGTTGCGCAGAGGACTC
NonTargetingControlGuideForHuman_0414	HGLibB_57442	TTCAATTCACCGAGGGCGCA
NonTargetingControlGuideForHuman_0145	HGLibB_57173	GTCATCAGCGATTTGACGAG
NonTargetingControlGuideForHuman_0603	HGLibB_57631	GGCTGGTTGACCTTCCCGCT
NonTargetingControlGuideForHuman_0228	HGLibB_57256	ATCAGGCCTTGTCCGTGATT
NonTargetingControlGuideForHuman_0535	HGLibB_57563	TACGTCATTAAGAGTTCAAC
NonTargetingControlGuideForHuman_0290	HGLibB_57318	AGAAGACCGAGGCGCTTCAA
NonTargetingControlGuideForHuman_0743	HGLibB_57771	TGCCTCTCCCTTACCCGGAC
NonTargetingControlGuideForHuman_0816	HGLibB_57844	ATGCAAGACAGCCTCCCAGC
NonTargetingControlGuideForHuman_0280	HGLibB_57308	CCGCTGTCTCACTAATCTCA
NonTargetingControlGuideForHuman_0341	HGLibB_57369	TGGCGGCCCAAACTTAACAC
NonTargetingControlGuideForHuman_0316	HGLibB_57344	CCATCACCGATCGTGAGCCT
NonTargetingControlGuideForHuman_0960	HGLibB_57988	GGAACGAGGCAGTGACAGGG
NonTargetingControlGuideForHuman_0947	HGLibB_57975	TTCCATTGGCTGGAATCTGA
